# Cyclic tetra-adenylate triggers Cap1 membrane pore opening and depolarization during the type III CRISPR immune response

**DOI:** 10.1101/2025.11.13.688252

**Authors:** Puja Majumder, Clare W. Cahir, Christian F. Baca, Héloïse Carion, Cameron G. Roberts, Dinshaw J. Patel, Luciano A. Marraffini

**Author notes:** Present address: Bioscience and Biotechnology Department, Indian Institute of Technology, Kharagpur, WB 721302, India. Present address: Vertex Pharmaceuticals, 3215 Merryfield Row, San Diego, CA 92121, USA. These authors contributed equally (Puja Majumder, Clare W. Cahir).

## Abstract

Type III CRISPR-Cas systems synthesize cyclic oligoadenylates (cOAs) signaling molecules upon RNA-guided recognition of viral (phage) transcripts. cOAs bind to and activate CARF effectors, many of which contain transmembrane domains that cause membrane depolarization to prevent phage propagation. How ligand binding induces the activity of these effectors is poorly understood at the molecular level. Here we report the structure and function of the Cap1 effector, composed of a pair of transmembrane helices (TM1/2), a CARF-like (CARFL) domain and a domain of unknown function (DUF4579). *In vivo*, Cap1 activation results in membrane depolarization, a growth arrest of the bacterial host and the abrogation of the viral lytic cycle. Cryo-EM studies on apo– and cOA-bound states of Cap1 in glyco-diosgenin detergent revealed the formation of tetrameric complexes in both states, with one cOA molecule bound in a pocket composed of four CARFL domains. Ligand binding triggers conformational changes that widen an otherwise narrow transmembrane pore formed by the four TM1/2 domains. Our findings reveal at the atomic level the mechanism of pore opening and membrane depolarization mediated by cyclic nucleotide signaling during the type III CRISPR-Cas response.
