## Supplementary material for "Cyclic tetra-adenylate triggers Cap1 membrane pore opening and depolarization during the type III CRISPR immune response": Cap1 homologs

### Sheet: Sheet 1 - cap1_seqs_with_hmms_p
cap1_seqs_with_hmms_phylum-CFB
NCBI accession	PtCap1 sequence percent identity	sequence length	protein sequence	contains TMH?	contains CARFL?	type III CRISPR found?	host phylum
WP_090655733.1	100	290	MQNPRPSFFRRNFQFAIKHYKRELKIGLLVLFVTIVIVFLSWSLGESFSNFYSAYIDTVISISTLVVGIGLWFAYLDKRRTESLSKKLTVHFKYDKKYIMSCFEAYLSSEADIRQWAQQIGAQISKERQLSFYPYITSLEPKENPANKENNIHSFMHYEITIYLRELPTTNPLLEKHYVFWIQDDVSLGYKQGSLDEHPTEPLSKEQAYNHIKKHGEVETPPILKLVDILEKKNALLKRNNPKDNTVNDELQTYYRIIDNPELTKLKDEITKLTKEYQDSLNDQIQQQSN	Yes	Yes	yes	Bacteroidota
MBK9270717.1	38.426	221	MKEIRQILKYSWKNQKTDILIGFLVVAILIIWTSCTNGNTPFYINVMDSWWGKWIDPIVGLTTFLLAFFLWISRLRQNWRENLPKRLTVHFKLGDKYILTCHEAYLSAAGDIRAWAQQIGSQMSGARFLEFFPYITQLNPLVKIYNSESYILYEVTLYLKNFPDPNQEKLMDTRILDEYKFWIDNRDDSPANKTGYDKPHPSKALTLDQANNKIMNEEQLK	Yes	Yes	yes	Bacteroidota
WP_181838837.1	45.39	222	MNKELWVFIREKYSGKITFWIVAFLICLVIFWGINKRNSICNIDGLWTDVIDPVFTLFGFLVPVLLWYFLLDKEWKDSLDKKLTVHFKLKEHYVMSCFEVYLSSPADIRNWGQQIGQQMNLGNFLSFYPYLSQKLIGKINRLNKKSFMLYELTIYLKFDESGNYKSISSKSQEFDPKEYKIWFDNNSEVSGNEELILEPRKEAITLEEVKMEYEKKRLKRNI	Yes	Yes	yes	Bacteroidota
MDP2722656.1	33.918	215	MKNASYLNYLKNEYWIQLIVFCLVILLLILIVILLPSYLDCWYTNFLGPIANIGTVIIAMFIWFFQVKNYWKESLEKRITTHFIYQGKPVMSCYETYLSGTGDIRAWTQQIGRQMNNGEDLKFDPFILSRPPEICISSIEIDERGRGKRFMLYEVTLFLSSYKNSDFIDKYLFWIYDNPNRKILKGFFDIQPIEPVTIQKALSELKKAEENQNKK	Yes	Yes	no	Bacteroidota
MCA9750446.1	31.925	230	MKNIFLKSKHYLLYTLKKDLVLIGLAITLFIAACAVFSSLYIKEIEIGVWTNIIDPLVTLLTVSITIIVYLTNARKNWEDNLEKRLTVHFMYKDKYMMSCIQAFLTGTGDIRQWGQQIGRQMNGGKNLDFFPYMTLSDSIDDTYNYKDYILTVYLENINTLKSEIINNYIVWIDNNDKTAENIALNCGKHPDKSYSIEEAIQKHNNNNESTTTISKSEKNGTYIIQNKKP	Yes	Yes	no	Bacillota
MBE9580236.1	35	203	MSWYKKIKHLFFFALRNHKTIIFVSIGIFFIVAAVIWSVRTSVNMDGLAVCDSTVGFGTLLVAIAIWFGELKQEWENSLPKKLTVEFLYKGQLLMLCEEAYLAGESDIRAWGQQVGAQMSGGRHLKFLPSIEQEPGRIEETRGGGAYKLYEVRFTLTELPEKRPTNKNDVEPEEPVFTEDMNEYLHWSFRQGHDLIKRWRKIT	Yes	Yes	yes	Pseudomonadota
WP_259015109.1	41.29	218	MSKEFYHFIIHKYSSKISIWIGVFVFFVIILAIINKRNNLCSPDGWWSDVIDPVITIFGLVMPVLLWVFLLKNEWEENLDKKLTVHFKLKDYYVMSCFEVYLSSASDIRNWGQQIGQQMNSGMISFYPYLSQKGPEIKVDQHKKKSYLLYELTIYLKSDESGKYIPIAKGASELNPDEYKIWFDLDSEIAGYETLILKPQKVLPTLEEVKAEHFRRKL	Yes	Yes	yes	Bacteroidota
MFN8348811.1	38.994	229	MKPFRFLLAFTLQKYRLHIFGGFSFFVAVLLFCYYRYTGVSKILSQYWTNAIDPAITVFSFLFPLILSIYLLQKEWKESLEKRLTVHFKLKDKYVMSCYEAYLSSESDIRLWGQQIGLQMNGGQLNFYPYMTQVGPKLCFDSSKNAFYNLYELTIFLKFDKNGNYQKSDKDVQGFIISEYRIWFDNNSDLPGNEEIKNFVQSPPPSLEQVKTAHKNAKQKPDDEKAVSS	Yes	Yes	yes	Bacteroidota
CAP6440948.1	34.146	235	MKQELNNKYMKATLLNQYFTSVFRGKQIVFVGIMALIFIIAIIVFLLYKNFGEGKAYVNIIEPVVTLGTFCIAALLGIQNIKETWKNQLPKKLTVHFKFKDNYVFTCHKAYLFGESDIRQMGQQIGLQMNDNKKLSFYPYVKLEPSMIVKRGKEYFRHYEVTFFLSSCDKEKYKVWWDNNPSTFGNKEWNFDKQNEIISEEEADEIYEKSNQIKHVVTPELLKNILAEVDDQKPI	Yes	Yes	no	Bacteroidota
OPL17079.1	38.125	203	MSGYKKIKHIFLFALKEHKTIIFISIGVFSIVAVGLWSVRISFNLHGLAVCDSTVGFGTFLVAIAIWFGELKQGWENSLPKRLTVEFLYKGRRLMLCEEAYLAGESDIRAWGQQVGAQMSGVRNLKFLPFIEQEPGMIKETRTGEAYKLYEVRFTLIELPEKRPANNNDEETERSVFTEDMNEYLHWSFGQGDDLIEQWRKIT	Yes	Yes	yes	Unknown
MBK8390606.1	37.857	199	MKIRSVLKYALNSQTYVRYLLVIAIIIFLYYVIRLFFSFASEDFIFPFLDPIFGLITGMLALALWYNDLQERWEESLPKTLTVHFSYKNEYVLTCYEAYLSHQADIRNFGQQIGNQMNGSKNLNFYPFMHQLPRLLRTNKKGEKYWNYEIYFFLRDDIDNDQKQIIWFENNLDDLGESKVRELVPRETVDMESNYVLQT	Yes	Yes	no	Bacteroidota
HPM10833.1	40.972	217	MTHNKVTLINQYWNALFRQKQSWFTSLIVIFFVAFFVVLLIIKSKFDFKLGEESFYVDALEPVITIGTFVIAAILGVQNVKNTWIDKLPKKLTVHFKYEDKYVYTCHKAYLSGESDIRQMAQQIGRQMNNNINLDFYPYMQLNSPTIEHNIQNKSSNTKYCFKHYEVTFFLSNHVKNEYIVWWDNDPEKPGNSVLTTEKSSRVVSEMEAERLLEKTK	Yes	Yes	yes	Bacteroidota
MEZ4919758.1	32.53	215	MNNTNQTFFQFILQKHKAYILVAVLLSILGLVVATQSIQLYEKAVWVDPVISMVTLLFAIFLWFSSVRIAFEMQNEKLLTSLPKRLTIKFLFEGKIVMECRQAMLTDPSDIRAWGQQVGAQLALGRKLNFFPLLNILMPDSPERDAVSQTSFWHYQAVITLINLPVSSNNPSADEMQFDENLNNGKCMLWIPQYARNGGVSIESKWIDSYPLTGE	Yes	Yes	yes	Bacteroidota
MFN8319665.1	38	210	MFLIKIGKTLEYIFFKRTLRTGLFIFACLLTIFIYWKHNDIVEKYVDPFVGILTLVTALGLSLHNYYKEWVSSLPKSLTSHFVYQGKYYMSCFYSDLTSEADIRQWAQQIGGQMGDQLLCLDPFFKVEQPQIIKLPSNGELVLHYTVTMYMYSLEDKSKKNGFIPEGYHRWYIYNDAKSNPTKIVLPHIEAPVANWIEPSLNELKQQHGV	Yes	Yes	yes	Bacteroidota
MGB1243215.1	37.6	203	MNQLKDIANYISFLLKKRWVHIIVVIIVFCLMYLKTADSQIEGGLDWWENWLDPIIGVGTIFVAWFVWFGNASQERVENLPKKLTVRFYHKGNLILLCENAYLSDEGDIRAWGQQIGSQMCHKNHLDFKPFIRENPIQKQYDKEGNSYLLYEVIFYLNALPEIRDKAIEKDFHQKFQTQYRRWRPDENNPENIDDDWIPREEK	Yes	Yes	no	Bacteroidota
MDF1699196.1	37.143	227	MNRIKKLMLFWNTIKFSIINNPTYSILFGILAVCSILIAVLNKSLFDNYIDPITGIMTLVVAIGIALLDYNKQWLDSLPKTLTVHFILKNQYVLTCYYADLVSEGDIRNWAQQLGSQMTGGSRLDFEPFFDIDQPSANRLESNASNVLHYTLKMYLKSELCLNKKTPAFNKEEWTRWYICHGEKGKMDEKKKLDPLPSTSNPKEPDFKNDVLPLLTSTNTKDDQHPS	Yes	Yes	yes	Bacteroidota
MFO1429294.1	39.007	192	MTFTSKIGAIVKYAFAKRRLFFILIPIALVVTLVDYFLNQWSELNTLIKIWNDFISPLIGITTLIVALSVWFAELKQDWKNDIPKKLTVIFRFHGKEVMRCNHAELSSEADIRQLGQQIGAQMASVNFLKFKAPLVKQTKKEVSSDKETGFFMDYEVVFELTDPPEGLNPEKCLLWEPPFSEKPSVISQPAS	Yes	Yes	yes	Pseudomonadota
MBN8685002.1	33.766	201	MITFAWRHYKIQIVAGLLIFAGLILASICNQEWGNSIDWFEAIAGVGTLFLAIVLWFNGIRREWVENLPKRMTVEFVWQGRNVMVCYDAILINESDARTWALQIGQQMSRCQRLAFEPYFNFQKLGVQSNKSDNTKFNSYIFTYYLKTLPEPDAEDDAGKLAFKTRLENGCEEFYYQYHQDGSISMTQGYTPSKSQKMRPN	Yes	Yes	yes	Bacteroidota
MEM9822234.1	35.075	206	MKKVIQQFRFALHFNRGNILFAALLLASIFLLVYNTQQSVTTPPIAAESFWWQGGNWWTQWLDPIIGMFTFLAALGVWWTHNLKYWEDQLPKRLTIHYQFGEEEIMRCEEVYLSGEGDIRPWAQQLGSQMSGNRYLLFEPFLEETAPQVKYDEVERCYYKLYTVTFYLTKYPDHRELPHHELEQFQYLQQRKEGKVVIWSKGHNKR	Yes	Yes	no	Bacteroidota
MFN3849602.1	31.579	222	MSKFKSIFENGFKTYRYLPLIVILVPLIVFFVFNYYIKLPDKTTFWDKVIDPALSVSGFILPAFIWLYYIFNKDWKDGLQKRLNVHLVLNQNYVLSCFESNLSSEGDIRNWGQQISSQMVGGGNLSFLPYINTTTAVEQKDKVRNEYFLLYEITFYLKFDEEGEYVVAKNNPANINKDEYLIWIDNNYDSPGNKELRIEPRKKPISINEALEIYQTVQSQAT	Yes	Yes	yes	Bacteroidota
MCU0327248.1	32.544	222	MRKLFSIFKNGFKTYQYLPLIVVLVPLAVYYIFNNHIQLSQKTTFWDKVIDPALSVSGFVLPAFIWLYYIFNKDWKDGLSKRVNVHFVLNKNYVLTCFESNLSSEGDMRNWGQQIGLQMVGGNLSFLPYINSKSAVEEFDDERKEYYLLYEITFYLRFDDNGDYIPTNPKANIDKDVYRIWIDNNYDTPGNNEIIIKPKSQPITLQEARAELASQQNNQIIQ	Yes	Yes	no	Bacteroidota
HRG66947.1	37.086	216	MSNNFKLFLIKIWQTLMYIFYTRIVRTSLFIIACVATIIIYLKYSEPVDKYVNPFVGILTLVTALGLSLHNYYKEWVSSLPKSLTSHFVYQGKYYMSCFYSDLTSEADIRQWAQQIGGQMGDQLLCLDPFFKVEQPKIIKLPSNGELVLHYTVTMYMYSLEDKSKKNGFIPEGYHRWYIYNDAKSNPTKIVLPHIEAPVASWIEPSLNELNQHHGV	Yes	Yes	no	Bacteroidota
MBP9196256.1	33.962	212	MISATQIIDKTIEYVIFEKWKRFLLFLLAVSITTIIFFTLKRYVDSFISPFVGILTLVTALGLSLHNYYKEWVSSLPKSLTSHFVYQGKYYMSCFYSDLTSEADIRQWAQQIGGQMGDQLLCLDPFFKVEQPQIIKLPSNGELVLHYTVTMYMYSLEDKSKKNGFIPEGYHRWYIYNDAKSNPTKIVLPHIEAPVASWIEPSLIELKQQHGV	Yes	Yes	yes	Bacteroidota
MCP5517583.1	32.667	195	MKRFFRILWNAVRNQRVSLMAFFLGAVLLGLSARLFGLQLLGDAWDWFDKLLGMLTLFVAVVLWFGEAAEDWEEGLPKRLRAVFLHEGAPVMVCENAVLVSENDVRAWGQQLGAQMAGERQLAFAPFFSLGAPRIALTDEGDCKVHEICFHLRELPARLQALRDEQPGACLVWRQHGVKPEESVVAGSTVSAPAH	Yes	Yes	yes	Verrucomicrobiota
OGT91283.1	32.121	188	MRPFVVTVKHALRGYRIPALIVILIVIAFLCDRFGDIGFLKAVRNWWQGGWDIYPGVATLLVALVVWFGEAKEDWLNELPKKLSVTFKHAGKDVMRCRYADLANAADMRALAQQIGLQMTKETRLNFVAPLIKQDGGEVEKTDEGHIRHYHLHVALTEMPASLTGKITEGESVLVWEPPFEDLKVESA	Yes	Yes	yes	Pseudomonadota
WP_131752076.1	36.17	225	MMKRELNKSKRVNWLRQYLIALFKGKRGRYTVSIVSVFVISLFVLWMISGCDIRFGEGVLYVNILEPVVTLGTFFIAAWLGARNIKEEWENQLPKKLTVHFKHKDSYVFTCHKAYLFGESDIRQMGQQIGFQMNENHSLSFYPYIKLEPTTIEKNEKEYFRHYEVTFFLSSWEKKGYKVCWDNDLHTPGNREWIFDVQDKIISEEQANAVYEERERTEKKLGKSL	Yes	Yes	yes	Bacteroidota
MEZ5591827.1	33.721	197	MSTSKSPRMKRISAQLHYAVGKNKTPLILIGFLVFIILVSWLIAPTFTNDLNTDWSDKVDPAISIITLIVAIAIWWQESSENWINSLPKKLTVRFIYQGKVVMLCKRAYLSGEGDIRPLGQQIGTQMAENPRLDLRAPAVKQTNPGPGLDPDSGEFSNFYEAEFELRALVGKMSPDLCLVWEPPFGDVDTIECDKLE	Yes	Yes	yes	Pseudomonadota
MCL6532903.1	35.374	192	MRQNENTVLRFRQYAWQEIKGRIATVFKALVIAIPLAWLIRWQTNWWDYIDPLLNLLTLGVALFVGIQQLRRSWEEYLPNRLTVYFYYHGREVMRCEKAYLANESDIRALGQQIGAQMAETRELKFVAPMVEISPPEVNEKEGFIHYTAKFYLRELSDALKALDAQGQLPLIWKPPFREALKPESSPAQNET	Yes	Yes	no	Armatimonadota
MGB1216774.1	34.058	269	MKKRNRLGSVLKYIYKFKKGEVFVAIGIFSLIFILVVVSQTLAGKAPNFSNFVGLKWWTEAIDPLIGVAVFVMTIFLWYAKNDMDWENKLEKRLTVGFVYDGDELLRCIGAYLAGEGDIRAWGMQIGAQMSGRRFLKLEPNIKYFKPQIIEDRSGKLIKLYRVEFELGEKPIPDKLITPSHPRDFKCSSNQREKEEYNKYSELKEQDKKIVDKRYEKEQEYYNDNLDYFYQVWKTIIFDNGCIVWLNERESPPRYYTRIQFDEVEDEII	Yes	Yes	no	Bacteroidota
HFA48249.1	33.333	198	MNKLKYIWTSSKIELLLTFLILALAFLWVGFTNDSPFYVNVMDSWYVNWIDPTVTITTLLIAVFVWINNKLQEWKNELPKKLDAHFKFKGKYVISCFHANLIGEHDIRALAQQIGAQINKGDWLKFSPIVNPSKPIIEKTKSGKYYRSFSIEVNLNELPEHCQTDYRVWIVDSEDSNKIEKKNIKGHPIQFFSNHHQA	Yes	Yes	yes	Bacteroidota
MCS6860788.1	33.121	215	MNSQPPQKTLGFWQFAWQKVKVQVVGIAVSAVVGITILLIWGTEWWNWFEPLLAVLTLGVAAFVWYGQKRAEWEEYLPNRLTVHFYYEGKEVMRCEKAHLTAEGDIRALAQQIGMQMAHNEQLKFVAAQVEVSAPILNQDEHKQEWYLHYTANIYLTELPKALANSADRPRVWREPFMDSGVNEWLSAEPEGARSLPHQGSVLEPHERMKTDAER	Yes	Yes	no	Abditibacteriota
NUQ23435.1	33.333	203	MNFFQFIWKEYKTQLILALLIFGGMVVFSIWRPELHKNIAWLEAIAGLGTLLFAAFLWINSLNQNWQNNLPKRITVQYRWEGRNVMVCKEALLTSESDARTWALQIGQQMSGCQRLKFSPFFTFKRLGIKKNSTSGGRYNAYLFIYYLTEIPLPDQASQEGKDGFKWKIENGTFEWIPVYGDDDTVTYEATYNPTKSQIIPTK	Yes	Yes	yes	Bacteroidota
WP_077732698.1	27.16	204	MNHTMLRELFRFSFSNRRMYFTAAMLLLAIIVLDFALGGKLLTEEDSFWNGFLDPVVGLGTLFTAFAVWWGEMSQDWRDNLPKRLTVDFLFNRRRVMRCENAYLAGESDIRALSMQIGAQMVKAQLDFKAAFVKSHGGEIRKSEDGGFELHYRATFELTKLPEKLEKMSTGQYLSWCPPFDEVEVKLIEEQEEDAPISTASMGR	Yes	Yes	no	Pseudomonadota
WP_306373437.1	42.742	210	MRLFIKLCELKKIRMLCDLIRYSKVISYNRHSLYLLGIWTLLAFVWTFYYLDNASFSSWSSWDNFITILTFIVATTIGWQGYIKNWEKDLPCKITAHFKYNGQYIMSCYRVYLSAESEIRTWGQQIGKQMSGTNLVLEPIIEQSPMEIIDNKFRHYEVTFYLCEEPSIFEEENYKNKYLTWSLQNKGMKKISKTHERQEQPLSFLEVEKA	Yes	Yes	yes	Pseudomonadota
MGZ5077315.1	28.962	208	MSQQQENQDLNENMTQPSLFLEILCFALKNHRIPIFLTAAFLLWFFGDMVSGWTLLDDFKKRWTDDLDQIVSPATLMVALFVWYGEIAENCKKNLPKRLTVRFETIGQHNKRELVMLCVMAHLSDVADIRALGQQIARQMCGGKELLFRAPFVEHKAGKPLYNRKEGHFMYYEVTFTLNERPSGIPEGKYKLWQAPFSSWNLQLMDNN	Yes	Yes	no	Pseudomonadota
MGD9611023.1	37.5	195	MDTRAWDKEKAKAVAGFAWREERKLLVAGLVVLVLVSFIVLPVCGAQGHTDWWMYAEPISGVLTLALAIIIWIGQLDDRWLASLPKELTAEFYLDGRPLMRCERAYLPSESDIRAWAQQLGSQMATKEGDVKPAQLSFRPDIRQEPPRVERLDGRYVVSYAVRFNLREAPPNLKGLAERTECVVWRRPDYAFPLE	Yes	Yes	no	Thermodesulfobacteriota
MDZ4778776.1	28.477	194	MTDNAPQIPVSKWRHAWQKQRAIMLCAIIAVIVTGLIVQPWKQQPWLAWWQWMDAVFGVATLAVALIVWWGELTENWEHNLPKRLRVVFLFDNQPVLVCEDAPLITETDIRAMAQQIGKQMNDNKELSLRPFFEPLLPIIDRQSKTGPVRRYEIRMTLKELPTSLAERRNSDPSLIRKVWPVANGVEQETFEKV	Yes	Yes	yes	Planctomycetota
OGT90065.1	31.507	169	MIVILIVIAFLCDRFGDIGFLKAVRNWWQGGWDIYPGVATLLVALVVWFGEAKEDWLNELPKKLSVTFKHAGKDVMRCRYADLANAADMRALAQQIGLQMTKETRLNFVAPLIKQDGGEVEKTDEGHIRHYHLHVALTEMPASLTGKITEGESVLVWEPPFEDLKVESA	Yes	Yes	yes	Pseudomonadota
MFA8436813.1	38.393	297	MNLFQIWRLSIKRLSQKPITYLFAFVVLFVISGIISLYPAPTFIKTGFHKFFTYTADPFFAIAAGVFGLIIWSNQNRRKFIEELPKRMTVHFKWNDKIIASCYESALAHEGDIRQWAQQIGRQMLGENFKMYPYFNIDTPIVAKSETEMSQGKYSWMKEKPLPIRLYNVTVFLNADSPQNILEKGKKYYRTQTLIWSENNPNSPENEVFIHKKGFLRKEYTLTQIHNSNDFGPLEIIPSNYDQLIEEKIFEIQGLNEKIKKLSNETDQIAIDYLKEQKSIANKNLQELLDRRSIMNN	Yes	Yes	yes	Bacteroidota
HOU54443.1	37.008	225	MSKRYQILEILQFSWSRQKGVITAPIAAAAVLLVAACLSGSIDKANLWSVIEPVLSLVTLAVAVVIWWGEQQEAWERSLPKRLTVSFVVNEGGRSIEVMRCEKAYLAGEADIRAWGQQLGSQMAMDQLQFFPNYQQESLPPKRDEDGRFYKDYRLTIQLREFPTNIARSGSPPYVHWTAPEFSDSRNHPAKPKATSNGGPETPLNPPSTAPSEIAGPAGPHQIRE	Yes	Yes	yes	Myxococcota
WP_295455567.1	30.435	154	MSTAGKFWTDHVDPFVGMAVLIVAMALWFGEIRQDWYASLPCRLTVVFRNGDGVDAREVMRCERAGLSGEGEMRALGQQIGAQMVGERTLDFCAPSVEYSGGDIEAESDGSIYRHFTVALRLRKLPAAINDLALDEVLVWRPPFDTEPVRETRA	Yes	Yes	no	Pseudomonadota
6.35515e+06	29.714	209	MQLKPTIYKNSMICVIKRNSKFILLTAFFLFFVILNAFSVLPDIINQFTKIWTDNVDPLLGTGTFIVACAVWYGEKRENWKESLPKKLTVFFMYKKPSHPDTAPREVMRCECAELASEADMRALAQQIGNQMNDNVYLKFNAAKLKPHGGDIKKDEHQKIFREFFITIEVRELPSTVVSIQKNELLLWKHPFDEQKVVSIDNVNQYLTP	Yes	Yes	yes	Acidobacteriota
MBV6443388.1	32.53	202	MNFWKKVCAQYQFAKERRLTQLLFNTIIVLTVIVALLYQPNLGDFWDKSVGTISSIATFFIAIFLWLNDLSRDWKDSLEKRLFVDFNYRDLTGIQKPAMKCVGAFLSGEADIRAWGQQIGKQMNDQKILDFKPVPIQRDGLPIFDETEKCFFKPYYLTILLDSDSDGLPTLCDRVRSKIKSNQFLVWSRQHNMTDEWVDIPI	Yes	Yes	yes	Bacteroidota
MHL6574710.1	31.333	175	MAIIICAIFTLPNQIFTEPLWTWLEPLLGISTLFVAVWIFFEEGRESWEQQLPKKLNAIFIYENERIMECLNAVLTSEADIRQWGQQLGKQMNRLDSNHNPELKLHPYFRLLRPQLLKDHELGYYKLYEIHMYLSSKPEIIEKHNCKKFVRRCYMDDYEDIMDDNKIKPLRQQST	Yes	Yes	no	Planctomycetota
MHL1871479.1	34.109	202	MNETFNRPYHILCYICKRNLMKIIIYFVAIIICAIFTLPNQIFTEPLWTWLEPLLGISTLFVAVWIFFEEGRESWEQQLPKKLNAIFIYENERIMECLNAVLTSEADIRQWGQQLGKQMNRLDSNHNPELKLHPYFRLLRPQLLKDHELGYYKLYEIHMYLSSKPEIIEKHNCKKFVRRCYMDDYEDIMDDNKIKPLRQQST	Yes	Yes	no	Planctomycetota
MGZ5028161.1	31.293	178	YRIPIILTAAFLAWFLLDTLSGWTLLDDFKKRWTDDLDQIVSPATLMVALFVWYGEIAENCKKNLPKRLTVRFETIGQHNKRELVMLCVMAHLSDVADIRALGQQIARQMCGGKELLFRAPFVEHKAGKPLYNRKEGHFMYYEVTFTLNERPSGIPEGKYKLWQAPFSSWNLQLMDNN	Yes	Yes	no	Pseudomonadota
GIW95261.1	32.283	234	MTLPENPEPLVTNTSAASPGPPSLQRLSRWEIIRFCAADVIRGWWRVLIGALVLGGLLIAVIRPWQESSLGWWTPTEALLSLLTLAVAVLIWLGELREEWERNLPKRLEVVYFFEGRPVMVCRDCMLVSESDIRAWAQQLGAQLCQQPVLQFVPEMLLVPPRLVFHRPLKKVVRLYKLGVELVNLPEKLAERRRQEVSHLPNAVLVRTVYPVLKDEWLQGFEVEPEFRQRFVKP	Yes	Yes	no	Planctomycetota
WP_103975154.1	28.758	210	MEQQSINNEEISWIQLKCAQLKYVFHTDKTPIIVTLAFIVWVIIDYSSGWKVADDFKTLWNSDLDQIVSSATLVVALFVWHGEISNNWKQNLPKRLTVEFKNPQEELVLLCINAYLSHDADIRNLGQQIGGQMCDNDRFLHLRAALIDHDTGRIAYSSETGHYLHYKVTFIFTQLPEALKNLPEGKCKKWVFPFESQNMEIVERTSCLNY	Yes	Yes	yes	Pseudomonadota
MHL5894677.1	31.126	206	MRDETVLANWLGRLRSVASFAWSKQHKVILTALLVVGVMLFWTAPWSTQPRTQWWNAGEPILGIATLAVAILIWFSETVEAWEHNLPKRLKVIYVYDDRPAMVCEDAVLIAESDIRSWALQMGQQMNANKQLSIGPRLELLPPRLETRPGGVLVRAYELRIELTSLPDVVQRARAAENAPTLVLVRKVGKPDTFEPTYELTPPFGV	Yes	Yes	no	Planctomycetota
MFM9947499.1	32.593	183	HFLFGESLLKPNYSQIINTIFEKIWQISTFTVQDCFMQQRHFEVVAGTATLIAAVLLAIGELTHDWEAQLPKKLTVIFTFEGLPVMKCEEAWLAGESDIRQWSQQIGRQMAGGTENLDFEPFVSQLEAVVQREGEIFKLYTATFTLTKVPTKFKDTYNQKYLYWSRDKATNRIKESTNKQTTA	No	Yes	yes	Bacteroidota
MCA9150370.1	28.75	196	MIWKFRQIVRFTLVNQLTSGVICFVGLACAIALLRPFSTEMNNLWSNRLQPVFELTTLMFAFLIWFSNQRSRWEESLPKRLSVTYVFDGRPVMRCERATLIDESDIRAMAQQMGAQMAGGRLAFGPVVNIVAPSVERIEDGAAIRCYGMSFHLTELPDCIRELSSTQGQGVLVRRVVGHEFVDNYLPCPTNNGHGT	Yes	Yes	no	Planctomycetota
HID69104.1	32.317	217	MRTCAMAIELINFARKHKKPFLYAIPVVLFFAFIDMIFDGILFSDKKSLWSVTINPWVNILTFVIAFTLWLAEVYRDWKENLPKRLTVLFRYRCRVNERYKVVMRCKKAHISDWADVRALGQQIGSQLVNPDNPDRKLSFIAPHVAEEEKEVQYDLENGFYIHQHVTFTLTKLPERFSARYAHRHTGYLWISITKSDKCEGEVYNIELDDTELCKCK	Yes	Yes	no	Thermodesulfobacteriota
MEP7372573.1	27.604	193	MFRNLLKYLWHHRPTALQVLAVMLTLIIAVIVYYSYGKPFVTQWNDWINTLITIATLFIAVFVWINETVVKWENSLQKKLDIVYLYNNEVFATVLNAPLAGENDIRNWGLSIGQTILNQRVSINFSGFKIEGPKRNDRKNIIQYSLTVYLFETIETISKGAVFSFDDNGNLSEDNRKLIKHKQNSNNPTGNLK	Yes	Yes	yes	Bacteroidota
MCA9167057.1	33.051	153	MWSNRLQPVFELTTLMFAFLIWFSNQRSRWEESLPKRLSVTYVFDGRPVMRCERATLIDESDIRAMAQQMGAQMAGGRLAFGPVVNIVAPSVERIEDGTAIRCYGMSFHLTELPDCIRELSSTQGQGVLVRRVVGHEFVDNYLPCPTNNGHGT	Yes	Yes	no	Planctomycetota
MBP7642560.1	30.833	333	MSKYYHIVAHYWKKNFIIPILLFISLGVVAFYTYGGEQEIGSFYNYFVDPVFSIFSILLTVGLTMMYAKTEWVNTLPHRLNVHFINTKGKYLASCYNVHVMPNSDLRTLGQQVGAQMFENQQLKFNPSLKLNVQNEPIRVKNSSGKSCWVKYSDVNFYLTTDQYNENSAYYTVWNINEKEHDSLKLEPGTQPLHDNEISTKELLSDDGLSAVAFKTLQKINIQTGVKLYIVNSPIIDGAGMYDYQIIDKTQAISFIRGRSFISAIGHESTAEVLSAILGTKVEHNRIQIQLNKGDQCLVFRIKERIEEGRVYTRDDIEKMNTELGILTKNRAE	Yes	Yes	yes	Bacteroidota
MDD5037492.1	32.075	197	MNCNKLKLWKVQACYILKHRRAYPNALCGLVALLFLNYLVGGKLIGANTFWWNNFLDPIVGLGTLFTAIAVWFGEMNQDWLSSLPKQLTVEFYYQGRLFMRCENADLASEADIRALGQQIGGQMAAKDEKSKPELLLLKAPAIQYSDGKLNSDNTALCYQAIFELTALPEKLEQIKDDNVHLYWTPPFDHIIKKPNT	Yes	Yes	yes	Pseudomonadota
HAB18206.1	30	338	MHPLYNGAAKRSSPICLGARLLFWMFTLDAQSQDQLSPQEDGLRLPANPITITNTVFLPSPEPAASWIHWVAIFAILAPGLLLFRLYRKRTSIREILRFAWKQQRRPLTAAATTMAIGWLAMLFAAGPTRVFWDYFQVLTGLATLAAAVLIWFSEAAQDREENLEKRLQVVFACEWKNPVTNTVELLTVMVCEYVYLASESDIRLWGQQIGAQMSGGDSSLSFSPDILQQAGSIHEADEANPLASKRYRVLFQLNRLPLWGGKEQKPPDPKPDYWDSAFAELKNWNQVPREIRWPGGNGRYRPLQGLHPSRRVIKRAASFELIERSPQPREEISEPKS	Yes	Yes	yes	Verrucomicrobiota
MHK2425491.1	37.168	187	MSSVTIKSFWPFAIHRTRKRTSAIVLLVILLAVLGRFVDWVATLWVPVEPYVSLLTLGIALFVWYEQTREEWEEDHLPKKLTVDFFYDGKPVMRCEKAQLAGEADIRALAQQIGLQMNNLTNLQFVAPAVRISPAEVNRAEKYVHYSVAVHLTNPPAAIKTGTLRIWKEPFFEGVTPKFEDQQLNSP	Yes	Yes	no	Pseudomonadota
MGB5026768.1	35	179	MNFIKYLWKAESRLQVIIAFFFLIIICVGILNSKYVFCDRWSQFIDPIITIFTLFIGMFIWINEKHQDYLQSLPKKLNIAIKDKDDEILMEVLLAPLTGSDDIRMWGQQLGRQMNQNKDLPISGFEVGNPVIDENNGIKFRSYSLTIYLSQTKVEKDSSISSSHETKRVYNMNGKLIVS	Yes	Yes	no	Bacteroidota
MBL7815760.1	39.216	188	MIKNTLENIYFDTIHFVTKQKAWLIAILIAIYALVTDKKDVLTNSAGVIEAVTLFAVFFTALNMLRKQRYDELDQKLTVVFLYNNKIILKCENAYLAGQSDIRQWGQSIGQLMNSGERLDFEPYIREESSIVTIHNKQYRHYIVTFTLHSLNKVAEKHKALYQKGQYELWICALDGTSKEEKIGEHEP	Yes	Yes	yes	Bacteroidota
WP_013257695.1	33.913	229	MESRELSWLGKQGAIICFGGKRYCPVLLVLMGLILWYLYVTLFKNYADRSLVAGDEPILNVIEHVVTFATFLTALYIGYIETARDWLASLPKKVDVEFLHDGDVVMECKDAYLAGEADVRAWAQQIGRQMAFGEDLKFLPNIQIHQPRPELFAKKAVLKFRATVVLTALPGIFKNDAAGRSEQNANVKKPKTVSWICQNERDIVQVVIMPDGTKISWDDFTTTSNDNKK	Yes	Yes	yes	Thermodesulfobacteriota
WP_348528468.1	28.402	248	MDEKRKKRDEPMKKTVEELGPTLPRLKWWKRIWHVLIYAIGHQKLRIGVMTLFIVLVALGATFWSELQLPSGSSDAPEGIIEWLLNAQTILGIGTLLVALFVWIGEIEDNWEESLPKRLSVFFFWEGKPLIVCRYVWLAGKDEIRVWGQQVGVQAQDVMPGEKPQDSFLHFEPDMQTSSPELLISPRGGIWKHYSICFKLTDLNTSLRRTEEYCRYQNVAGTEKAAGNFPIDLVESIPEVSRWREGMI	Yes	Yes	no	Methanobacteriota
WP_316965425.1	25.698	276	MDLPKDGPSTNQTNDRDTPQSRQKNGQWDLGPDLKPSPLLKRGKSIFVYAIKNYLIQIIIMVLALLMLGFAIINWDVLLMPIHPQNPTAIPSATPSNWADWWMRVQSFLGMGTLLVALFVWYSRIRDNWEDHLPKRMSVFFFYLGKPVIICRYVWLANEDDLRAWGQQVAAQAADNEQRPEQRLKFSPEIKTRNPGLIISERDNTICRHYEICFQLNALPPSLIKESGMCRYQNFASEDNRVHPVPQELVAALSEVSYWQTGREHDCVSPDKPEQI	Yes	Yes	yes	Methanobacteriota
HKL03691.1	33.333	198	MKFINILRHNRKQAVLVSLVLLVLSLIYWHKWNPNSEFYCPDRFWEFIDPVSAIGAFIFTIAILYNQAKEKYFNSLESRLSVDFYYQGKVVMKVEQAYLAAKSDIRSWAQSLGGQMAGERLTFDMNWEDDKPMKIETQHNETFKHYYITIFLTENPLNQDHFKSNTFLKNKNQFKHSEVIVKKEEDNTNCIIWRRKKP	Yes	Yes	yes	Bacteroidota
GJL72547.1	33.588	216	MNKFFAYFKYALENRKILIFPFIFFIIFIIYEYQTSGQLLDLLEKSWNGDVGPLVGFATLFVATAVWVAELTEEWRNRLPKRLTVNFVYWHKDELKTVMRCEQAYLSDVADIRALGQQIGGQLAKNQYLHFRAPHVIQLEGKIEHSKIFRGHYDSQTGNIKYSQIGYFHHFTVQFTLTELPDKLKELLSESKYKCWTYPFAEENITIKKHVNLNHH	Yes	Yes	yes	Pseudomonadota
MCZ7636228.1	34.483	218	MLVAHACRHRRVEVVITGLALLALILGVCYSESLRPPWLGSPPADAQVPEDVPTWLNNLQAVLGASTLLVAAFVWFGELREDWETSLPCRMSVYFFHDGRPVIVCRHVWLAGASDLRAWGQQVGAQAVGERFLDFTPDIVARPPELSLLPDGTACRHYAVRFLLTRQPERLAAEPARARYQNMIAAQTAVRTEAVESVAALPDVASWGMPTPQSSPAV	Yes	Yes	yes	Verrucomicrobiota
GAB4255882.1	30.921	196	MKKFLQPIRYFWKWSAGLLVLIIVLAFGYGAFGKESAGFEAVWKWIDPVSAIASFVITIAILYNQARESWEDDLEKRLSIEFVYGRDVIARVEDAYLAGESDIRAWSQQLGKQMMGEMKMDMNWDEEKPKVIKAEGGYVKSYKVKIYLAENPLEKESNDSFMQFKDFHSRYRHSTVQFSDTNPRIVWKRQGDSDKN	Yes	Yes	yes	Bacteroidota
MBL6986897.1	29.05	224	MPELQELSDVEIFFSAFNLIFKRIEFYVLVVLSILFLIYISHSNEHTFSNELSTKLTSDFIGLILDLSTLLVVFSVWIYGVKKEWTESLNKLLSVQFVVSVPLPDNSASINKLQIECLYAPLSGDSDVRQMAQALGKSVNGECFLPIAPMLNKISKKIKIDSSSIINNGIPFMSYEVEIKLTETLTELKRVIGDPIPLADNEYIYWAYPFDTIKEGVNKKRHQA	Yes	Yes	yes	Pseudomonadota
MBI5136852.1	32.558	198	MFLLIVAALCIGLWQYLSSNWCGRAAFDSAWPNRIDPWIAFVTLGVAVVIWFMERHREWVDGLPKRLDVLFIHKETPLMECRGADLASVTDIRALAQQIGMQMTGGVSLDFKIPMVQIQVERPTKDAAGHFIRYRAVLFLRNLPTPKDKAPLSKYVDLAEGKQCETWRYPFDEFHPDGAGDVAARWPAGLLRKDPNRI	Yes	Yes	yes	Nitrospirota
MHM1880481.1	30.769	178	ILTALLVVGVMLFWTAPWSTQPRTQWWNAGEPILGIATLAVAILIWFSETVEAWEHNLPKRLKVIYVYDDRPAMVCEDAVLIAESDIRSWALQMGQQMNENEPLKIGPRLELLPPRLETRPGGVLVRAYELRIELTSLPDVVQRARAAENAPTLVLVRKVGKPDTFEPTYELTPPFGV	Yes	Yes	no	Planctomycetota
MFN8348821.1	32.353	343	MLINLTNRTLNEWSELQLSEADRHFGAAADWALPVVNPLATSLDTSRLALTTFFEVRAAYPGRIKGVLFDEGGDPILKDTLLTLFKQKSIACFAYSESGQKGIFRPFERSEAYKIPQRWKLPGLINLFLTFRYAISKNWLQVLFLAGLVIWLTIVGNQTHFSFTGLPIIEAHDLGSVSKILNAIDPLIGITTLFLAFFVWFNEQRENYLEDLPKIMDVGFVYHGQVVMKCSNAPLSHQGDLRGWGQQIGRQLSNNEDLKFAPLFYITKKYPHLDQDARVVMLYSVHFLLNHLPGEARKGYDQGSCLTLETYSNRLTLTPLQPYHTTDRRHWLAKCRDWFLRHR	Yes	Yes	yes	Bacteroidota
MBK8563976.1	38.202	188	MVGKKTIAKLGFALEKRKKWFYVPILFMALFALRLVVTPFNDLWKNNFEAIAMLAIFIATVILAIGELNNDWEAHLPKRLTVIFTFQGLPVMKCEEAWLAGESDIRQWSQQIGKQMSDGEYLDFEPFVEQNEEVVERGEVFFKLFIATFQLTKVPKKFENTYQEGYPLWRWVKEENNKIELSVKHKQA	Yes	Yes	yes	Bacteroidota
WP_449245997.1	35.644	287	GTFFFCAKRKRFPPHPPPKRKAHASIAAQSMHARFIFLQCVSAGNPYCLGNGKLGEVGVESRELSWRGKQWEIICFGGKKYCPVLLVLMGLILWYLYVTLFKNYADRSLVAGDEPILNVFEHIFTFATFLTALYIGYIETERDWLASLPKKVDVEFLHDGDVVMECRDAYLAGEADVRAWAQQIGRQMAFGEDLKFLPNIQIHQPRPELFAKKAVLKFRATVVLTALPGIFKNDAAGRSEQNANVKKPKTVSWICQNERDIVQVVIMPDGTKISWDDFTTTSNDNKK	Yes	Yes	no	Thermodesulfobacteriota
MDD4352799.1	28.962	337	MDNRIQQSSYNQRPLGPTFTALQSRLRNKLILKYAWQHQRLQICAAIGFFIFVIIGSIFLSELHLPTTTSETPKGLIGWLINAQSIISIGTLLVALLVWWGETQEDWIDSLSKKLSVFFFFEDCPLIVCRYVWLAGADEIRTWGQQVAKQAQPSSSNQPNLDFYPDVETREPILLLGPNDEVWKHYSVCFRLSKLNPILNKYAMFSWENVPGNDECRLKEFLEKRYNLEWVKNAKIQKINKNKSIAVYTNDSFLSLNLNDDKTEVTFTIDNIRINSLIVKKEKSDRLIIYFGCCRYQNLAENQTDPKDVLQKEVGTVSEVADWKVTVSHKLFRKSTE	Yes	Yes	no	Candidatus Altimarinota
WP_474720117.1	30.392	346	MSKWSALLSYAYAKYRTATLIGMLIVLGSVYLFWHRYVGPNLILSQKWTNVFDPSITIFSFVFPIFLGIYLLRKEWENSLDNKLIVHFTLKEGNTKKYAMSCYNVNLLPNGDMRQLGQQIGQQMSKVKFLNFNPSIVPLNVGIERVMGINNQYLWIRYYEIEFLLNSEPDEFSKKPIANQYIVWNLFEEDKLVKVFQQRPSEPFDKVFSQHISLQDLLSDSQEAGNKYESIEPQSIQEGELYLLNSSIITSFGQYDYQQMGIEEVKKLLTTYPKAPTSAIGHHSTAEVLSEMIGQKVNVNRVSIQMEVGDTAIIFKLKNRLEENKVLTKEEMASLEYELGVLKRVS	Yes	Yes	no	Bacteroidota
HQE97660.1	31.25	239	MAMVLALLLLIDLILRWDELRPPVSVHLSAALITGVLQEAFDVLVHSPTFFEMGTVPSQVSPLTWVSWWINVQSLLGGGTLLVALFVWYEKIRGDWMSSLPKRMSVFFLHQGQPVIICRYVWLASEGDLRAWGQQVAAQSVGERFLSFYPNVNAGSPTLAVWIDCGICSHYAICFDLMDLDEAGKQNLFLRKYPGMSRYQNMAAESNTVSTVPMADLKRDVDASVFPFDWQLESAPDRD	Yes	Yes	no	Methanobacteriota
MBN2090811.1	38.824	192	MNSKIREKTKYFLFRSKVHLTASLFFAVLLLLILFKFKTTWWNWAEPFITLLTLGVAIAVWYKQTIEAWEDDLPKRLTVHFWFQGNEVMRCEQAALSSEADIRNLGQQVGLQISGAESLKFVVADVKQIKTGVKILKIAETGVSGQYIKEYEVSFNLTELPAKLEQSQCMIWCYPFIQENGKKYFKIEKNEN	Yes	Yes	no	Unknown
HUM82093.1	31.25	276	MQPDSNWVPGPTLKRPRWLRCRLSIFFYALRHNFIQIAAMVLALLLLIDLILRWDELRPPVSVHLSAALITGVLQEAFDVLVHSPTFFEMGTVPSQVSPLTWVSWWINVQSLLGGGTLLVALFVWYEKIRGDWMSSLPKRMSVFFLHQGQPVIICRYVWLASEGDLRAWGQQVAAQSVGERFLSFYPNVNAGSPTLAVWIDCGICSHYAICFDLMDLDEAGKQNLFLRKYPGMSRYQNMAAESNTVSTVPMADLKRDVDASVFPFDWQLESAPDRD	Yes	Yes	no	Methanobacteriota
MEQ1826570.1	27.749	215	MIRFIWKRQGSYIAIYVTVLVVVGIVIACFGWNAVAVAGDWWGKCSALLGVAAIGVATLVWIGEINEDWEESLPKTLTAVFFMYGPEESRTPIMACINASLTGESDIRAMGQQIGLQLNEKKPLDMTPSIKVLEPYVDKESGIKRYMAYFYLDQVPQAVQKLQLSSPSHGLIRTEADSWQIKPVSNLREQLEPHIAAHQPTKTKQRVNHGKVVSR	Yes	Yes	no	Planctomycetota
MDP2604156.1	27.5	183	MNFKQRKKFWQFAWRQSRGRILLGAAVTLAVLVIVNMAGTGWWTNTEPVITFLTLAVACFIGYQQMREEWVEDHLPKKLTARYLHDGNEVMRCEKARLAGESDIRALTQQIGLQMADVDRLKFAVPDVDVSGPEISQDGTYVHYTATVHLTDLPSTLSPGKRRLWQYPFLQNGKYSFRDEDLD	Yes	Yes	yes	Myxococcota
MDD2756103.1	27	342	MDNRIQQSSDKQWPLGPTFPALQSRQRNKLILKYAWQHQRLQIYVAIVFITLVITGTIFWSELHFPATASDTPKGFIGWLINAQSILSFGTLLVALFVWWGETQEDWVNNLSKKLSVFFFFEDRPLIVCRYVWLAGADEIRTWGQQVAKQAQPSSSNQPNLDFYPDVETREPILLLGPKDEVWKHYSVCFRLSKLNSILNEYAIFSWDNVPGNDEGRLKEFLEKRYNLDWVKNAKIQKINKNKSIAVYTIDNFLSLNLNDEKTEVTFTIDNISINSLIAKKEKSDKLIIYFGCCRYQNLAEIQTDPKDILQKEVGTVSEVADWKATVSQKLPRKSPEIKKKR	Yes	Yes	no	Methanobacteriota
MFZ2470993.1	26.496	357	MQSFLGIGTLAVALFVWYGKIREEWKNDLPKRLSVFFFYGGKPVIVCRYVWLAGEDELRTWGQQVAKQAAGNQNLDFSPDVEARKPSLAVEKNGEICKHYAVRFVLTKMPSSQPDSRVCRYQNFAADDKIVRDISSDKVAKLSTVADWKMTADNSSSETAIDNEPLKSRKMKRVVAYVSGSVQKTGYRTKVADFAGMLGLKGVVENLNDGRVKIVAEGDEDKIKWFEEAINIKDSLIQVASIEREYSEPSGDFSRFYKLADKSETDSRQDIAQVLLNNLNGAVNGLNENLGRKMDTIIGLQKETIKLQKEGLDSSESLQEEVRKSRKDLKGYLEQRFENLQSEVTEIQAALRAKGII	No	Yes	yes	Methanobacteriota
MHL2551875.1	32.353	127	FSILIVAVFIWLNEKWEEWKNALPKKLTVEYKLNDEVFMKVINAPLAGDDDIRQWGQQMGKQMNNNKELPFSGFYVEVPQLINNCMHYKLTIWLENNFISEDGKEFKGLLKCSRGKIWEYDEKGKKK	No	Yes	no	Bacteroidota
RMG77504.1	43.158	166	MSFLITLAILYNQSKSDWEKSLEKRLTVRFKYGGEEIARVENAYLSGESDIRPWAQQLGKQIMGELHFDMNWDDSPAKKEYDDQDGKWIMKYEVVIYLVKNPLELDKGKKSLEDFLKNGSMYEHSVIEGEAGKLPIIWKRKKSDHSQDVKALKYEDKARDDSGTTD	No	Yes	no	Bacteroidota
MCW5933526.1	35.345	196	MKPNQKIDSFESFFWKRSQWPILIVIGIFILFYENYPPAGPDSIEAPHVWEWFERMFAYITFFVALLLWRGQKRAEWIDYLPNRLTVTFYCKLNATDEYVQVMQCREAILSNESDIRALSQAIGMQMNGGPLTFIPAKVEIDPYELNKKRGFLHYRVRIYLTKLPEKLEIEPVPQDHYLVWGPDFDKDPVVKRIQS	Yes	Yes	yes	Armatimonadota
MBP7126608.1	29.457	256	MDSTSSSREDMMPRPFGFWSVVRFGLKQPQQRSILLVGLFVSLLGGLLLAVLGQGWWASVEALLGLVTTAIAVGIWIGERREEWEEGLPRKLTVSFVFEDAGGKQHELMRCEEVYLASESDVRAWSQQIGAQMAAEISGKAHVNLSIFPDGVTTRSEIRPVETGEVCKVVDAVLRLREPPKELFQKEDSTDVYLCKILWNRGNGFSAIDATKSGHALSLKIPKDSLSAKWLQDVAKDRERAEAKRAGGSNSPEGEG	Yes	Yes	no	Myxococcota
WP_085101209.1	32.653	189	MAKKTKFWKYLINESELVGILLIVFVPVSFLLSNWDSFEFNKNFLTQTWNIFEPIVGSITLGVAIVLYVANLREAWEEDLPKLLTAEFRCNDDGSLIMRADNVPFAEESDIRAWGQQLGAQMSGANRGLKYFRIETSERISESGDYKEYKIVFFLREIPEEVRAHYDNGEFVNIRDKDGKLDLFIEERC	Yes	Yes	yes	Thermodesulfobacteriota
MDM7940766.1	30.233	280	MQASSSASSTPQVGLKAACNETGDEEKWVPGPNLKGPSWLQCKLAIFGYAFWHHLIEIIIMLLALFLLIDLVLKWDELRPPVQDQISMQMVTGMIQDFYHLLVGSPTFFEIGGIASSSSPTTWVSWWINVQSLLGVGTLLVALFVWYNHIREEWTNSLPKRMSVFFLREGRPAIICRYVWLAGEGDLRAWGQQVASQAVDVSRLSFYPNIKAEVPSFAVWIDKKIRRHYIVCFDLTEDNAFLKDYAGKCRYQNMATGKNDVRPVELSDLKRDIPASAFPF	Yes	Yes	no	Methanobacteriota
NPV63061.1	28.244	297	MGIEEGPLYEAAYKGAKEQTIGEQTLRSPNNPEDRAKRKASLEKTIDDLGPTLPELKWWRKAWLVLVYASKRQKLPIAIMVLFIVLVALGVLFWSELRLPSTPSHTPESIIEWLLNAQTILGIGTLLVALFVWMGEIEENWENNLPKRLSVFFFWEAKPLIVCRYVWLAGEDEVRTWGQQVGVQAQHVMVGEKPSDSFLHFGPDMQTKNPELLIGPEGEVWKHYSICFRLTGLNKSLERTRDYCRYQNIAGFETVADNFPLELVESIPEVASWKQAMICKKWSSPSLSQGKRLYKSR	Yes	Yes	no	Methanobacteriota
MBL0078910.1	43.902	257	MQTPKKLNAIKRFFKSIDIKIAILLFLFAFASLIFFLKVTEKIDNILWSNFWDPLVTSLTLLSTLALAIYNIFKNWEHNREKRITVIFIYNYQTKDAHGIDLILDNNHKDFIKNNNIIQGKSYPIMICFEAQLSGENDMRQWAQQIGGQMSGGRLEFFPYFETPQSEIIEIDLNQNITQTNSEKPLFKVINHHIIVMHLRTIPTTVIEAKGAIIWDDNYANTAKNIVQNIKINTIEKSDYQSYSSLLSWYAKQEKIN	Yes	Yes	yes	Bacteroidota
WP_324322229.1	28.387	263	MDGGANGEQSIRPIDAAAGEAKRKETAKKTVEDLGPTLPRVRWWGKIWHVLIYAIGHQKFRISVMGVFIALVILGAFRWSELQLPLSSTDAPEGIIEWLLNAQTILSMGTLLVALFVWIGEIEKDWEESLPKRLSVFFFWKGKPLIVCRYVWLAGKDEIRIWGQQVGVQAQEAMPGERPPDSFLHFEPDMQTRSPELLMGPRGGVWKHYSICFKLTDLNTSLRRTKEYCRYQNVAGKDKAADNFPFDLVESISEVSSWKEGMI	Yes	Yes	no	Methanobacteriota
NMB85212.1	29.07	298	MQASSPSSESSPLHADQQTATDKQRAEAVWEPGPNLKRPGWLRCKISILGYALRHHFIEIAIMLLALGLLVDLVLRWDELRPPIQDQISMQMVTGMIQDFFHLLVDSPAFFEKEIMASSSSPSTWVSWWINVQSLLGVGTLLVALFVWYNHIREEWTNSLPKRMSVFFLCEGRPAIICRYVWLAGEGDLRAWGQQVASQAVNVSRLLFYPNIKADAPSFAVWIDKKICRHYVVCFDLTSDNAFLFLKEYVGKCHYQNLATGKNDVRPVKLSDLQRKIPASAFPFEWPKDTCESQNQTT	Yes	Yes	no	Methanobacteriota
WP_090921460.1	27.273	296	MKKANTSFSILKLIIFLTIFIVSYLALDKHADKIMKFFEYVLQSISGFPTLTLADVSSIKITALIFSLLLSFAVYFLLKVPFSKSFLKNIQIKKNPLTQVIKDNTNNKKHFYTFLSVYLLTITIIIYYLLLFDREAKNFMPLALTWGGVLFAISIGIQSYYKRWEDELPKKLTAYFMFEGKCVMSCHRFDLANEADIRAWGQQAGKQMNNETFLKFDLRIETVKIEIIKRKYKHYEVKFYLESKNGIISNPEYDDLCIVWAFHDDKKEWEKGVIEISKNLPNPYDETFSWKKRPKN	Yes	Yes	yes	Pseudomonadota
WP_479506076.1	22.642	259	MNSNRFSRFAVRERWHQLALALIVIPAGVFLAVFCDKADAGTLDRISHVIDIFVIFAVFAWYSELKQEWVHSLPQLLNVYIRKDDRTVFAAREIFLAAESDIRAWAQQVTRQMNLQRDLHFHPFIIQSCLGSRFNSKYGWIRLYQVVVELSAVPGQIAKPEEPKEPVAPADDGALLSYQAKLKRYYGDLEEYERKFGKCDPDWIADLNRVLSSHDPNQDKKDGTGVELTLVWTEGPRGAAVRTVESASKLLPELTSSAT	Yes	Yes	yes	Planctomycetota
MGH8625344.1	34.667	202	MIGLALLIPVLYFTDVLYGGRFISASESLWRGMLEPLINCATLFIAAAVWWGEINQDLKNNLPKKLTVKFLFKGQPVMKCLYADLVSEADIRALGQQIGSQMVAQLKSTASTNDVHTPRFFFPGLWLKRAGSPKDEMRSLRFKAPCVTPSGGQVQQAEDRLFFRFYEVSVELTELPPEINPGECWVWRPPFENVNKIATASP	Yes	Yes	yes	Pseudomonadota
WP_015334637.1	29.73	225	MAKKKEFIKYLIAENVWILFLLLCFIPISLLLSDWDSFELSKEILTKTWPIFEPVVAVLTLIVALTLFVVNKHKTWEDSLPKRLTAIFVSAKNNTLLMKAENFPLAGEWDLRAWGQQLGAQILFGDRSLQYFKLTTSSKVNQNGTSKDYEVTFYLEEIPALLKDVNESNEWVLLKGDGKGGICRTRLPFNSSGEGKPFVASKVQKPKDGDLKNQKIFIKEGNMIS	Yes	Yes	yes	Thermodesulfobacteriota
MCD6340233.1	27.344	285	MSAPSKKSPSSPPASSPPEPVFRRLRRGGGALPLLWFILTRRLVHWVTMLLLALFLIWFGNRHPEALEELKPPGASRPPAPQGVSDWLQRWQAYLGAATLTMALLVWFGEVHEDWVESRPKLMTSLFMFQGKPAIVCRHVALASPSDLRAWAQQVCAQTAKQRFLDFYPRFHVCRPCLGRLRPRAWDRKTGRGKRVLAWIKGEDVYQHFVIQFHLREWADSNQCWYLNAADPRSTARRLASEAVCELLKTLPEWPELTRAARWTSSAPSAAGAGASEKDREETLT	Yes	Yes	no	Verrucomicrobiota
WP_146151922.1	30.435	275	MSDDRSTSFRHRVWRPFARPWTVSIHGIRTRWFQLVMFAAVLAVFAFVQTGSSPHLAQLSKTWNDAWSPVIGVATLIVAIFVWISELKEDWRESLPWKLSVRFVHAFPLPIELDPEQKEKPEKRDILVCRYASLSSLEDARNLAQQIGQQMGGMKHLSFNAAAIISDIKEIEQDANGAYFRHVCLEFTLHKIPDICIYSEQIESMIHADNSSEVQLAPTQPAEATAPAVAKKQKPVKPEFLPMPNDVKDGQAYLIWEPRLERIEMKFHQKPEARP	Yes	Yes	yes	Pseudomonadota
WP_085101214.1	28.931	226	MGKKNEFYKYFKKESRLVGVLLLFFIPFSLLLSDWENFDLSKEFLTKNWNIFEPIVGILTLIVALALFVVNKRKSWEDSLPKVLTAEFVYAKDGSLLMKAERFPVASEGDLRAWGQQLGAQILFGERSFQYFKLRTSSSVNDDGLSKDYVVIFYLEDIPRLLKPVHEVNEWVLLKEDGNGKVCRTRLSFNSSSDEGKPFERFIEERPKGEVFKNQKIFVKEGNLIS	Yes	Yes	yes	Thermodesulfobacteriota
MHL2431915.1	25.85	207	MPKSVPSLTRLQSILLFVWKKHWLVIFVAVLAFLVTTWWAAPWKGEYDQWWNACEPIVTILTLAVAIIIWWVETVEAWERQLPKRLRVFFVHGEGAIKKPVMVCEDAVLVGDSDVRNWAFQLGKQMNQGKDLAVGTALQVLPPRVELVNGTLVCRYELRIELTKIPERVEGERDNRRDNQWILVRKSGQQDEWRRECEYPLDPPFQP	Yes	Yes	no	Planctomycetota
MHK2556182.1	36.697	186	MNRQQASRFVRFVWRESRPRLLLIGGLTITLGLFLIWQSVDWWTKVEPVLSILTLGVALLVSYQQMREEWEEDFLPKRLTAHFYFEGTEVMRCENAHLAGEADIRALTQQIGFQMNNVTQLAFAAPDVQVTGPIISHDGSCVQYVARVELFEWPTGIPNNVRRIWREPFVTDGKPTFIEEVLQAPV	Yes	Yes	no	Chloroflexota
MBK6339137.1	42.683	209	MVKFLGSTCYFTYSFILALAIYNIFKNWEHNREKRITVIFIYNYQTKDAHGIDLILDNNHKDFIKNNNIIQGKSYPIMICFEAQLSGENDMRQWAQQIGGQMSGGRLEFFLYFETPQSEIIEIDLNQNITQTNSEKPLFKVINHHIIVMHLRTIPTTVIEAKGAIIWDDNYANTAKNIVQNIKINTIEKSDYQSYSSLLSWYAKQEKIN	Yes	Yes	yes	Bacteroidota
HFC54171.1	25.641	232	MPEANTHAEICNNIVVLRRRQELWQIARYLLDSRSPAILVMFLALLAISIFLLASEQYSLSGLLWKKLAADEVGLFIQVITFLAVAGIWFMEMKKEWRGSLEKYLSVSFVYEGQKRIRCRYAPLVTESDIRNMAQSFGQALNEGGKLPIAPALQGKRVTVEQDRGPDKNTLLNGGKPFLHYDVTLRLTRNIPERKEDLHGLDLPEGRCLLWTYPFDPPTIENIVGQNDDRCN	Yes	Yes	yes	Pseudomonadota
CAQ8803668.1	25.714	267	MQAAGAKLQQYRAEVAMKDDSSGTTNEATSAHAESTSAYSPLPPISGWKKTLSLCKYARERRAGHILIVFCVVLLTLLIVRPIFIAPMSANTDWWDWAEPIIGCLTLGTAFSVWLGELRQDWENNLPKRLNIYFHYNGNNRLVCTGLRVAAEGDIRALAQQVGKQMNGNILLDFDPFITQEKDRIIIQQGKIFKEYTLRFELLEDVAKEKNHLSRQSSSTSTPVKEETTLSPEQSKEAIDLQYLRKNKKACIAWIYDVDGKRAVKRD	Yes	Yes	no	Thermodesulfobacteriota
MBK7219783.1	32.184	149	MNNLYIPFDYIFKKYSLPIIAAVLSSLPVFYYSYNGTIKMGPMYDNLIDPILSISGSLIPLVLTIIYIRSEWIASLPHRLNVHFINTNNMYLASCYNVQVMPNSDLRALGQQVGAQMFSNQQLKFNPSLSLNIQNKPIKILDKKIKKFG	Yes	Yes	yes	Bacteroidota
MHK0509049.1	29.6	203	MSMKDFLAYLSFPKYLCSSWSTGIQLVLAIVLVVVCGALGSSYWPRGFAEMWQRVDPVLTVGTLLIAVFIWFNEKKREWENGLPKKLDVYFKVKNDQTGGYDDVYTIINAPLTGGDDVRQWGQQLGRQMNSNKDLRIVGFKVEGPYRKIMEDRETMKRNYVMKYKLTVWLEDPKNEEDPKKEGTRVWEYNYEGIKISDKRDQQ	Yes	Yes	no	Pseudomonadota
AVP98219.1	29.56	239	MFAAVLAVFAFVQTGSSPHLAQLSKTWNDAWSPVIGVATLIVAIFVWISELKEDWRESLPWKLSVRFVHAFPLPIELDPEQKEKPEKRDILVCRYASLSSLEDARNLAQQIGQQMGGMKHLSFNAAAIISDIKEIEQDANGAYFRHVCLEFTLHKIPDICIYSEQIESMIHADNSSEVQLAPTQPAEATAPAVAKKQKPVKPEFLPMPNDVKDGQAYLIWEPRLERIEMKFHQKPEARP	Yes	Yes	yes	Pseudomonadota
994070	31.2	211	MNSYWRQTLRFALKRQWLVIMVVLLVLVAALFWYGCQSYANLPLSSDWWNNYWGAVTGVITLVVALLLWWSDMRRLWLESLPMILDAEYVHENHVVMRCTGARLAGAADIRALAQQIGRQMAGGELMLEATSNDISGPDITTEGKMDFNRYHIKVCLRSTKDARNVSQELPFPARKPNGTRKNYQKEISENCTLVWQVSLADPRQITEIIE	Yes	Yes	yes	Unknown
MDH4100763.1	33.607	189	MQQPIGKWNFIFRETRSRIILTVILFLALLMILLRLGTEWWSTFEPIITFLTLGVAILVLYQQMSEEWERAYLPKRFTGRFYYKGQEVMRFENAWLTSEGDARQLAQQIGSQMVDVKLLKFVAPEVEIVGPKINQKEHFVHYTITFNLTEIPKDGNDNELLNTAKVRVWKPPFINSVGSSTYEDYDRGE	Yes	Yes	yes	Nitrospirota
HVY70457.1	32.099	130	VYFVHDGWVVLACENAFLAGEDDLRAWGQQIGSQMNDGAHLKFGPFITPTPMPVARAPDGTWYKPYRIKFLLDMPPVARLQQAPPGVHLCLVWTEGQNGRKSVGFRENWSEEQFDAGKPPPPARFFPETG	No	Yes	no	Verrucomicrobiota
MBK6699597.1	30.435	166	MLKYIWKENWFQVVVITLLSIFLIWYSYCGYSDDLMSEIIGKFLPIATLMIGCFLWYNEQKENYMNQLPKKLNVKYQLDEKYFEIVNAPLAHEGDIRAWGQAIAKNVLNESQYVEYSGYFIDTPRIIEGRKFYSITIYLKKAIGGFEFGKSYYFGNDGKYIGLKNS	Yes	Yes	yes	Bacteroidota
WP_320008116.1	29.299	219	MGKKRSFVKYFFWESRLIGCLLLVFVPVALLLSDWSKFEWTKEILTASWNIFEPIVGTLTLAVAVVLYVAEKRESWEESLEKVLTAEFKCVKSKSMLMEARRIPVAGEHDLRAWGQQLGAQILYGDRSLQYFKVERRDEVAKDGSCKEYILTFYLERVPEILEPVHEKNDYVVLKETQDGFKRVYNSSGEEFMKPKKKKSPEGELMNQKIFVKEGKLIS	Yes	Yes	yes	Thermodesulfobacteriota
MBN1323318.1	28.448	195	MAALIIKTHAWEELSFPWQLLNATAALPVAAPTSWADYIGRWQTYLAVGTLLVAGFVWYGEIRDEWVNTRPKRMSVFFFMDDKPHVIIRYVWLADAGDMRAWGQQVARQAVHGQQLDFSPDIEARERLEKWTNGDPFMHYAVCFKLTGLNDYLRKNQGICRYQNLAGDIKDVQSIPLENAVALRVVSEWQMASKS	Yes	Yes	no	Methanobacteriota
MBI4664148.1	27.907	212	MKHFAEVLKFALRSQSVPLAVLLVGAVALLLVIRTLGMAAIGTVWQWLDAILGILTLGVATAVWFGEAREDWEETLPRRLKAVYLLAGQPVFICEGATLLAEGDLRALAQQLGRQMNGGRDLFFSLQFDPRPPCIQNGTSGPERLYEVHIRLTKTPETLVELGRKHGEPTGLRRIETGAGPREEPFVLNGPAAEAVRVSAAAQRALPSSDPN	Yes	Yes	yes	Verrucomicrobiota
MHL7306635.1	27.66	199	MNFPGYLWKSGTTKWQILLVGFFVVAGIPLFRAYSQSIGLAEIWQNWLEAFLAFLTAFVAVFIWINEKKQDWELSLPKKLDADFIYDGKPFYEVINAPLTGDNDIRQWGQQIGFQMNGGNLKFNGFKVEGPNRDKDTEGNYVMRYKLTVWLQIIDEGRQATTWIYGKDGKLIKPDSVEAGHYSEKLPETESITGLKSMI	Yes	Yes	yes	Pseudomonadota
MBN1610812.1	31.373	204	MTTERTSAAGWTTRGSAAPLGWTRTTPAVLGFAARRQLLLILTVVAALSVAGRASWSSPGFGTTWARVDPVLALATLAAALMVWLSEARQDWERSLPRQITVEFWTKQDGVIMRCERAPLLDDAPRAWAQQLGRQMSNNAELEFYPIPDAEPARPERWQGRWVQHRLVRFELRTVPVTLSGTRLPLLWSPSNDFGRDVAHPSAG	Yes	Yes	no	Myxococcota
MDQ1282907.1	27.586	261	MADFMDAGSSESSARTAAPNDQNWDLGPDLFQPNWRQRWKSYIQYALKHQPIQIIIAFIAFLLIVLGVLFWSELHFPLFSGDAAPASKGPLNWTDWSMRIQAVLGFFTLLVAVFVWIGEIHEDWKNDLPKRISVFFFCNDDPLIAIRYAWLAGADDLRNWGQQIAKQAAGNKLLDFRPDVDAKKPNILMLPNGTICMHYEVCFKLIKLNEYLSLHSKECQYQNLAATDKNVRPIPLSQVQALRKMTDWRSCPHCGRTKNSS	Yes	Yes	no	Methanobacteriota
GIW83328.1	35.354	227	MSNSVLDTARKWLISPLWHSRWQAALIIVVIVFLALAYYAPLRTQTADALWNWIDPVSGITAFFISLVVLYNQARERWENSLEKRLTVSFVNARDNIEIARVEHAYLSGQSDIRQWAQQLGRQIFGGDLQLDMNWDDHEPPRVVRERCGDRRVFVKLYVVTLYVYFDVLPSEKITAFAKRRFKHSEVVGSADSLPLRWRRCPTVDAATSGTASVQQETPRSMRREGG	Yes	Yes	yes	Planctomycetota
MEK7675639.1	33.871	143	MDIAERNSSIPAGVESDLRPLTASERRGQLRRYTWQSRRTQILGAAFGVLIVTLAVILVPRLRPPGTILPVADDWLSWQDNLQTLFGLATLLVAVFVWLDELNEEWSEDLPRLLSFFFFYQGQPTLVCYHAYLAGESDIRAWA	Yes	Yes	yes	Verrucomicrobiota
MEE9374632.1	32.743	323	MKKSIPIALFAFKKIWLAIKQKGWLVTVLISLFLIIFLIILCCQGPDCLWVVGKGISDTDLYSKILDPLIGVSTFLVAVLIGLKQITSEWEDSLEKRLSVVFLYHVANDEINKINSAKYDTNINEKVSEKKIEIHLLNNMEPDDIIINLDKIDKLSREIEVLRRREKSNVVDIQKKTLFANIKFENNRPSHLIPLIIYKESLLNHESDIRAWSQQLGAQATGGPFLSFLPYQYNGETEIIERQKLNGEIQFIKHYIFFYYLREIPPHILHIQKMQIFTENYDETPAYDASKCQLSPIESLQGIDAYKNLSNYIDKKINNEKTN	Yes	Yes	yes	Bacteroidota
MDQ1249329.1	22.46	318	MSASDESDDPAHGVSFLRFAARDWRTGIVIAVILILLATVLIGWRVFDSHWLAWLDRSAASVPGGGPEEQPGWMKGFANFLDVPVTIGTFTIALALAVGSVWARWLESLPKTLCCRYIRDGRTVLVIEDAPLTSRADIRQWAQSLLALSDIAPCDRNRPPTIMPLSVFETHPTTKRFDRTNETGKRVYERHFVTFYLREDVTSTGAYEEFKSHYEEAKRADSRLPAAQQNQEVEYRYARPLLHFIPDGLASNLLDATDHWNSYTLSSLPDGWRRVDLRSAPPAAGLRADPGPGVPDLIWAELRNGTSPVVRRDSKDPA	Yes	Yes	no	Actinomycetota
MEK7675275.1	32.258	135	MATDLLLPDLRPLTASERRRQLWRYTWQSRRTQILGAAFGVLIVALAVILVPRLRPPSTILPAAPDWLSWQDNLQTLFGLATLLVAVFVWLDELNEEWSEDLPRLLSFFFFFQGQPALVCYHAYLAGESDIRAWA	Yes	Yes	yes	Verrucomicrobiota
HRQ31119.1	25	206	MIKDNIKPKKLQLLLHAIKYHWLLSGGIFILVFLLLVIYWPGFSKLGFKQGVWSWVDPVAGIMTFITTLVIFGMQAYKNWEQSLEKRLNVKYIFTGEKNDQLLAHIKGAYLAGENDTRAWAQQLGNQIMGNLDFDMNWDDPKPEVLKDNFGRYFKVYNINIYLTSNPLSTAEGKTKAIFFLQRKFKHSLTSGGLENLPIMWERIEV	Yes	Yes	no	Bacteroidota
WP_038050620.1	31.132	190	LAKFAWATQRLRILVALGALLLVSLFLVPFRKTMWDWLEPAATVATLAVAILVWYGELKQDFLNQLPKRLTVSFWFELDGRPVEVMTCQRAPLVSEGDIRNWGLQLGGQMAGEIGRLEISPDLRIEGPEEVWDEGSPFREYKLRFTLTKLPTHLQEKQNQGENPPYIKWDLSKKTLLPQDSAIRPGPASR	Yes	Yes	no	Acidobacteriota
MFW5443049.1	29.936	238	MKKEDSVINIEGLRRPWIKAWAILKFSSKNRTYAMVILFIVIILLYLAGINPTSLWNNLITEIENNKTGTIISLVQVTFILFLWIANIIVGWHSTLKKYLSVEFFCGEEMFPKLSDQYALLISESDIRSLAQQIGQQKNNNNRLDLESTKYAFKKTLSYDREAKIASQPFWHYEVKLYLRTPPKTKQYKSKEEYLDTINNNLSALVEKTTKEYESDFVKEIRETLAEFSHQAKSKDKS	Yes	Yes	yes	Pseudomonadota
MHB1557387.1	31.624	240	MNTQLSHDTADASASAPTSEAYPAATAASPSFKAGLLDRARCVAAYLWGERRALLVTVVSLTVVVLFLIGHALDWSRVLTWEALSIVSSVLAFSVGVTVFLNEAVENSEARLPKRLSVYFVDPDAEITRLVCQQAHLTGEADIRAWSQQIGRQIYQGNLDFTPFPELRRLGVEKREGAIFTHYQAVFRLRTVPAALKTELDTEEAIRGFPVAKVLKPRANDSHGQVDIVPDDARNYQPVR	Yes	Yes	yes	Planctomycetota
MCO5232091.1	30.657	198	MWFKKTIKIFNYSKLAAYGLLILVILLFLVYLLDENHSNVVWEVIDPVAGIMTFITTLVIFGFQAKKNWEDSLEKMLSVEYIYTGEEQDLLIAKIENAYLSGESDVRQWAQSLGQQIMGNLDFDMNWDESPRKIIYNDSEKSFYKNFEVKLYLTTNPISIPNDPRKGEQAIKAFLNRKFKYSKIEGDLTQLPIKWIRK	Yes	Yes	yes	Bacteroidota
MBK9152072.1	27.869	190	MNRHWLIFQSTHWGGKLLVGLIFLLTVLYFNRWTDTVGGCDDKFWELIDPVSAITTFMATLFIYYNQAKQRWEDSLEKLLDIEYYYTQNGVGDSLLAEIKGAYLAGASDIRQWAISLGGQLFGQIKFDINWDDDTKPEVIKAGNKYVKQYKIKMYLTAYPDKISLPSTENLKYSVVEGGPDNLPIRWIRK	Yes	Yes	yes	Bacteroidota
MDY0315941.1	24.571	187	MKNSRLKFVWKVNKKHLIALLVLIGVLIFIIGCFDSFVKEFSGSYWDILEPALTLILIGISVSIWLNEQNENWRDSLSKKLNITYIIVKNKNANYEDDWFCKVYNAPLTHEGDIRHWGLSIAQTILEGARIDFLGFNIKKPSSSTLINKEKVMLYELEVFIKKEIEGINHGDKYEFDNKGCFIKNNR	Yes	Yes	no	Bacteroidota
HHN48425.1	30.189	186	MNLKLIDYLLKRNYIQIGIVILVAVFAINRFVNSGDPFSKQWELWLEAMITFSIVGMTILIWYNEQRQDWENSLPKKLNVEYKLSKDDVFCTVINAPLSSESDISTWATSIAGTILNQRVNIKFSGFFMHKPRVSKKKGMMIYDLDIFIDENIKGIEKGTQIEFFDNGELDKNSFAVPEENDTEQP	Yes	Yes	yes	Bacteroidota
MCK9220720.1	25.641	262	MKTNVLYFWQIRKLFTISQLKLASFWLPISISLVMCSLFFILDHCFLHFPNFYHESVYPIITLLTFFTALMLGFYNRINEWKNSLEKRLTIIYIYYYESIQDVEINASINPERLKDVEFIKKRHLKPKTPYCLMIFEEAALAHEGDIRAWGQSLGQQINCNHRLEFYPFYSLGENKEIVMVEDGKGDTHITRQYSFFMFLEKIPEVIHNNNCGLLITDNYDDTPVNVKKKFDIREFSYKHHKKYLLLKQFITKKLTYINNEF	Yes	Yes	yes	Bacteroidota
HSD56837.1	32.468	152	MADLLAVVSRHRHPFVALLVWYAETRDDWENNLPKWMSVFFFYRGRPVIICHYVWLAGAGDMRAWGQQVARQTVEGQQLDFSPDIEARTSLEVWPSGTVCKHYAVCFTLTKRNPFLTGHPGECRYQNLAAEFKEVRPVPLNQAEALRVVADW	No	Yes	no	Methanobacteriota
PUB72162.1	25	254	MSQVLTSTQKDGTDARSSVCDQVKPLTAGQKFGWVGKFTLSQYWPHIVAAVLGFTGLGVYVYCSSSIAGNDLLSHYFSAENLINATMQIITFAVVGSMLYKNMEKEWFESLNEFLSVYFKDGEQLRVCCRYARLPHQSDIRALGQSLGQSVKSGRLPLAPSLISAPTVVEIETPQGECEPNSINGGIPFIHHKVTFPLTEEVSSVRDGDHIHDPDEKKKSRINLAAEEFFLWDFPFEDMGEHNLQPMAKAPDSP	Yes	No	yes	Pseudomonadota
MCU0469611.1	29.577	338	MILINLNPAGSKTWTDLQAEISLRQGFHVVDIPFEQKHKDLNANILAWYNEVLNSNITNQPFAVLVDGDIVKETELLGFLNRLKIPIFMAQYGDTGNFMDYQLIKPNPEEQIFIEKLPWYRRSWLILRYLLSENVGQLLLVLLAVLYTINRWYNFKTDEPMPELAQAATPVFSPSAFLYWDFFEPIVGFATLGIAIFVWYNEQKENWLSKLPKRLDAKFVFDNQIIGEVLGATLAHEGDVRQYAQQMGKTELNNNVILEMELKFDITFVKQPHINQFGEIYLPFVATLYLKKSNKTITNTVGQKINEFVPSALHQSYPVGLGIRHYVRTNTSKLFPLS	Yes	Yes	no	Bacteroidota
