## Supplementary material for "Cyclic tetra-adenylate triggers Cap1 membrane pore opening and depolarization during the type III CRISPR immune response": Strains, plasmids and oligonucleotides used in this study

### Sheet: Oligonucleotides
RESOURCE	SOURCE	IDENTIFIER
Oligonucleotides 5' to 3'
GGTATATCTCCTTCTTAAAGTTAAACAAAA	This paper	oCR627
GAAAACCTGTACTTCCAATCTGGTAGTTCG	This paper	oCR628
TTTTGTTTAACTTTAAGAAGGAGATATACCATGCAAAATCCGCGTCCATCTT	This paper	oCR651
CGAACTACCAGATTGGAAGTACAGGTTTTCGTTGGATTGCTGCTGAATTTGATCATTTAA	This paper	oCR652
TGTTTAACTTTAAGAAGGAGATATACCATGTCAAAAAAGTTGACAGTACATTTTAAGTAC	This paper	oCR653
GGACTGAAAGTACAAATTCTCGCTGCTGCC	This paper	oCR654
GATCCGGCTGCTAACAAAGCCCGA	This paper	oCR655
TCGGGCTTTGTTAGCAGCCGGATCCTAGTTGGATTGCTGCTGAATTTGATC	This paper	oCR656
GGCAGCAGCGAGAATTTGTACTTTCAGTCCATGCAAAATCCGCGTCCATC	This paper	oCR657
AGCAGCGAGAATTTGTACTTTCAGTCCATGTCAAAAAAGTTGACAGTACATTTTAAGTAC	This paper	oCR658
ACATGAGAATTACAACTTATATCGTATGGGGCTGAC	This paper	CC06
AAACCCATTACGGGCGGG	This paper	CC143
AGAAAGAATAGGAAGGTATCCGACTGCTGGGCAGTAAACCCCCTCCACGC	This paper	CC144
GCGTGGAGGGGGTTTACTGCATACCAGCAGTCGGATACCTTCCTATTCTTTC	This paper	CC145
GCTTCAAAGCGCACTTTGCC	This paper	CC146
GGCAAAGTGCGCTTTGAAGC	This paper	CC147
TAGGGATAACAGGGTAATGCAACTGCCTAGAGCACA	This paper	CC200
CGGACAGTGCTCCGAGAACG OR GACAGTGCTCCGAGAACG	This paper	CC201
CGTTCTCGGAGCACTGTCCG OR CGTTCTCGGAGCACTGTC	This paper	CC202
ATTACCCTGTTATCCCTAAGAGGCACAAGATGTAGGAC	This paper	CC203
TAGGGATAACAGGGTAATCTCATTTTCGCCAAAAGTTGG	This paper	CC208
ATTACCCTGTTATCCCTACGTTGATCGGCACGTAAG	This paper	CC209
AGACAGATCCACCCCGTAAATCCAGTCTGTGTTTGTCAGG	This paper	CC225
GGACCCTGACAAACACAGACTGGATTTACGGGGTGGATCT	This paper	CC226
CAAGGAGATGTCAATGAACTGG	This paper	CC292
GTATCCGACTGCTGGATGACTAATCAGGCAAAAAAGTTATC	This paper	CC293
TGCCTGATTAGTCATCCAGCAGTCGGATACCTTCCTATTC	This paper	CC294
GCAAGCCAGTTCATTGACATCTCC	This paper	CC295
CCTAGTTCGACAAATAAAAACC	This paper	CC422
GGTTTTTATTTGTCGAACTAGG	This paper	CC423
CGCCTCCAATCGAAAACCTGTACTTCCAATCTGGTAGTTC	This paper	CC604
GTGAAAACCTCTGACACATGCAGC	This paper	CC605
GCATGTGTCAGAGGTTTTCACC	This paper	CC606
ACAGGTTTTCGATTGGAGGCGTCTCCACC	This paper	CC607
CGCCTCCAATCTAGGATCCGGCTGCTAACAAAGC	This paper	CC608
GCCGGATCCTAGATTGGAGGCGTCTCCAC	This paper	CC609
CAGCAGCAATCCAACTAATTAAGACATAGTTAAAATTTAGTTGTC	This paper	CC610
TGGACGCGGATTTTGCATATGTATATCTCCTTCTTAAATTTAAATTATAC	This paper	CC611
GAAGGAGATATACATATGCAAAATCCGCGTCCATC	This paper	CC612
TAACTATGTCTTAATTAGTTGGATTGCTGCTGAATTTGATC	This paper	CC613
GTACCTAGTTCGACAAATAAAAACC	This paper	CC614
GTACTGTCAACTTTTTTGACATATGTATATCTCCTTCTTAAATTTAAATTATAC	This paper	CC615
GGAGATATACATATGTCAAAAAAGTTGACAGTACATTTTAAGTACG	This paper	CC616
GAGACGCCTCCAATCTAATTAAGACATAGTTAAAATTTAGTTGTC	This paper	CC617
ACTATGTCTTAATTAGATTGGAGGCGTCTCCAC	This paper	CC618
CAGTCGGCTACAGCCAAGC	This paper	CC630
CTTGGCTGTAGCCGACTGG	This paper	CC631
AGCAGACATCGCACAGTGGGCTCAGCAAATTG	This paper	CC649
GAGCCCACTGTGCGATGTCTGCTTCTGATGATAAATACG	This paper	CC650
GGAAAGTCTATGGCAATATGTACC	This paper	CC651
GGTACATATTGCCATAGACTTTCC	This paper	CC652
TCAGTGGGCTGCACAAATTGGAGCACAGATTTCTAAAGAAC	This paper	CC653
CTCCAATTTGTGCAGCCCACTGACGGATGTC	This paper	CC654
GTGGGCTCAGGCGATTGGAGCACAGATTTCTAAAGAAC	This paper	CC655
GTGCTCCAATCGCCTGAGCCCACTGACGG	This paper	CC656
GATTTCTAAAGCCCGACAGTTATCATTCTATCCATACATC	This paper	CC657
ATAACTGTCGGGCTTTAGAAATCTGTGCTCCAATTTG	This paper	CC658
TTCTAAAGAAGCTCAGTTATCATTCTATCCATACATCACG	This paper	CC659
ATGATAACTGAGCTTCTTTAGAAATCTGTGCTCCAATTTG	This paper	CC660
AGAACGACAGGCTTCATTCTATCCATACATCACGAGTTTAG	This paper	CC661
GATAGAATGAAGCCTGTCGTTCTTTAGAAATCTGTGC	This paper	CC662
GGATATATTAGCTAAGAAAAACGCATTGTTGAAGC	This paper	CC663
CGTTTTTCTTAGCTAATATATCCACTAACTTTAAGATTGGAGG	This paper	CC664
GAAAAACGCAGCTTTGAAGCGAAATAACCCAAAAGATAAC	This paper	CC665
TTCGCTTCAAAGCTGCGTTTTTCTTCTCTAATATATCCAC	This paper	CC666
ATTGTTGAAGGCTAATAACCCAAAAGATAACACAGTGAAC	This paper	CC667
TTGGGTTATTAGCCTTCAACAATGCGTTTTTCTTCTC	This paper	CC668
CGATGAGTTAGCTACATATTATCGTATAATCGATAACCCTGAG	This paper	CC669
GATAATATGTAGCTAACTCATCGTTCACTGTGTTATC	This paper	CC670
GTTACAGACAGCATATCGTATAATCGATAACCCTGAGTTAAC	This paper	CC671
TTATACGATATGCTGTCTGTAACTCATCGTTCACTG	This paper	CC672
ACAGACATATGCACGTATAATCGATAACCCTGAGTTAAC	This paper	CC673
CGATTATACGTGCATATGTCTGTAACTCATCGTTCACTG	This paper	CC674
TCGTATAATCGCAAACCCTGAGTTAACGAAATTAAAGG	This paper	CC675
ACTCAGGGTTTGCGATTATACGATAATATGTCTGTAACTCATC	This paper	CC676
AACAAAAGAAGCACAAGATTCATTAAATGATCAAATTCAGCAG	This paper	CC677
ATGAATCTTGTGCTTCTTTTGTTAACTTAGTGATCTCATCC	This paper	CC678
GTCATTAGGAGCTAGTTTTTCAAATTTTTACTCTGCATATATTGATAC	This paper	CC679
TTGAAAAACTAGCTCCTAATGACCAACTTAAAAAGACAATG	This paper	CC680
AGAGAGTTTTGCTAATTTTTACTCTGCATATATTGATACAGTTATTAG	This paper	CC681
AGTAAAAATTAGCAAAACTCTCTCCTAATGACCAAC	This paper	CC682
TTCAAATTTTGCTTCTGCATATATTGATACAGTTATTAGTATTTCTAC	This paper	CC683
TATATGCAGAAGCAAAATTTGAAAAACTCTCTCCTAATGAC	This paper	CC684
TGCATATATTGCAACAGTTATTAGTATTTCTACATTGGTCG	This paper	CC685
TAATAACTGTTGCAATATATGCAGAGTAAAAATTTGAAAAACTCTC	This paper	CC686
TACAGTTATTGCAATTTCTACATTGGTCGTGGGTATAG	This paper	CC687
ATGTAGAAATTGCAATAACTGTATCAATATATGCAGAGTAAAAATTTG	This paper	CC688
TAGTATTTCTGCTTTGGTCGTGGGTATAGGTTTATG	This paper	CC689
CCACGACCAAAGCAGAAATACTAATAACTGTATCAATATATGCAGAG	This paper	CC690
ATGGTTCGCTGCTTTAGACAAGCGTCGAACTGAG	This paper	CC691
GCTTGTCTAAAGCAGCGAACCATAAACCTATACCC	This paper	CC692
GTCATTAGGAAGAAGTTTTTCAAATTTTTACTCTGCATATATTGATAC	This paper	CC693
TTGAAAAACTTCTTCCTAATGACCAACTTAAAAAGACAATG	This paper	CC694
TGCATATATTAGAACAGTTATTAGTATTTCTACATTGGTCG	This paper	CC695
TAATAACTGTTCTAATATATGCAGAGTAAAAATTTGAAAAACTCTC	This paper	CC696
ATCAGAAGCAGCTATCCGTCAGTGGGCTC	This paper	CC697
ACTGACGGATAGCTGCTTCTGATGATAAATACGCTTC	This paper	CC698
AGACATCCGTGCTTGGGCTCAGCAAATTGGAG	This paper	CC699
GCTGAGCCCAAGCACGGATGTCTGCTTCTGATG	This paper	CC700
AATTGGAGCAGCTATTTCTAAAGAACGACAGTTATCATTCTATC	This paper	CC701
CTTTAGAAATAGCTGCTCCAATTTGCTGAGC	This paper	CC702
AATATATTTGGCTGAATTACCGACAACAAACCCG	This paper	CC703
TCGGTAATTCAGCCAAATATATTGTTATTTCATAGTGCATAAATGAATG	This paper	CC704
CAGCAGCAATCCAACGGTTCAGGACATCACCAT	This paper	CC705
GTGATGTCCTGAACCGTTGGATTGCTGCTGAATTTGATC	This paper	CC706
GATTGAGGAATTCTTGAAGACGAAAGG	This paper	CC707
CTCATCCCAGTTATATACTTTTTCTTGTAACC	This paper	CC708
GGTTACAAGAAAAAGTATATAACTGGGATGAG	This paper	CC709
CCTTTCGTCTTCAAGAATTCCTCAATC	This paper	CC710
GTATTTTCTCCTTACGCATCTGTGC	This paper	CC737
CACAGATGCGTAAGGAGAAAATACC	This paper	CC738
GGTGAGGTGGAGACGTAGGATCCGGCTGCTAACAAAGC	This paper	CC746
AGCAGCCGGATCCTACGTCTCCACCTCACCGTGC	This paper	CC747
GTCATCACCGAAACGCGCG	This paper	CC748
GCGCGTTTCGGTGATGACG	This paper	CC749
CAATCCAACTAATCCAGCAGTCGGATACCTTCC	This paper	CC836
TCCTTCTTAAATTTAGCGGGGAACCGTCTC	This paper	CC837
ACGGTTCCCCGCTAAATTTAAGAAGGAGATATACATATGCAAAATCC	This paper	CC838
CCGACTGCTGGATTAGTTGGATTGCTGCTGAATTTG	This paper	CC839

### Sheet: Gblocks
SEQUENCE	IDENTIFIER
CCCATACGATATAAGTTGTAATTCTCATGTTTGACAGCTTATCATCGATAAGCTTTAATAGGTCCTACATCTTGTGCCTCTAGCAACTGCCTAGAGCACAAGATATGGGGTCCTTACGGACGCTCCCTGACTGAAGGGATTAAGACGGAGACCAGTTTACTCGAATTACCCATTTGGTCTCAGTCCTTACGGACGCTCCCTGACTGAAGGGATTAAGACGCAGCATAGACGGCATAGGTCCTCACAGACTCCCCTGACTCAAGGGATTTTCTCTCCACCGGACGGTTTTCCGCTCATTCTCAAATTTTCCTTATCCGTTGATAGGCATTTCGGCTGAAATTTCGTATGGTTAAACCCATTACGGGCGGG	Serratia sp. CRISPR array

### Sheet: Cloning
Plasmid name	Cloning strategy
pCC332	PCR amplification of pET vector HisTev C-terminal with oCR627 and oCR628, and of P. terrae gDNA with oCR651 and oCR652, followed by Gibson assembly of the two PCR products
pCC333	PCR amplification of pET vector HisTev C-terminal with oCR627 and oCR628, and of P. terrae gDNA with oCR653 and oCR652, followed by Gibson assembly of the two PCR products
pCC334	PCR amplification of pET vector HisTev N-terminal with oCR654 and oCR655, and of P. terrae gDNA with oCR657 and oCR656, followed by Gibson assembly of the two PCR products
pCC335	PCR amplification of pET vector HisTev N-terminal with oCR654 and oCR655, and of P. terrae gDNA with oCR658 and oCR656, followed by Gibson assembly of the two PCR products
pCC96	PCR amplification of pACYC184 vector with kanR with CC06 and CC145, Serratia sp. genomic DNA with CC143 and CC146, and Serratia sp. genomic DNA with CC147 and CC144, followed by Gibson assembly of the three PCR products with a gblock with the Serratia sp. CRISPR array
pCC154	PCR amplification of pCC96 with CC294 and CC295 and Serratia sp. genomic DNA with CC292 and CC293, followed by Gibson assembly of the two fragments. Two I-SceI sites were introduced by amplifying the Gibson product with CC200 and CC201, CC202 and CC209, and CC208 and CC203, followed by Gibson assembly of the three fragements. Then oligos, CC225 and CC226, with spacer targeting lambda phage's orig…
pCC259	PCR amplification of pCC332 with CC604 and CC605 and with CC606 and CC607, followed by Gibson assembly of the two PCR products
pCC260	PCR amplification of pCC334 with CC608 and CC605 and with CC606 and CC609, followed by Gibson assembly of the two PCR products
pCC261	PCR amplification of pCFB152 with CC610 and CC423, pCFB152 with CC422 and CC611, and of pCC334 with CC612 and CC613, followed by Gibson assembly of the three PCR products
pCC262	PCR amplification of pCFB152 with CC610 and CC423, pCFB152 with CC614 and CC615, and pCC334 with CC616 and CC613, followed by Gibson assembly of the three PCR products
pCC263	PCR amplification of pCFB152 with CC617 and CC423, pCFB152 with CC611 and CC422, and pCC334 with CC612 and CC618, followed by Gibson assembly of the three PCR products
pCC270	PCR amplification of pCFB161 with CC610 and CC423, pCFB161 with CC422 and CC611, and pCC334 with CC612 and CC613, followed by Gibson assembly of the three PCR products
pCC273	PCR amplification of pJTR461 with CC610 and CC423, pJTR461 ith CC611 and CC422, and pCC34 with CC612 and CC613, followed by Gibson assembly of the three PCR products
pCC274	PCR amplification of pCFB154 with CC610 and CC423, pCFB154 with CC611 and CC422, and pCC334 with CC612 and CC613, followed by Gibson assembly of the three PCR products
pCC275	PCR amplification of pCFB155 with CC610 and CC423, pCFB155 with CC611 and CC422, and pCC334 with CC612 and CC613, followed by Gibson assembly of the three PCR products
pCC276	PCR amplification of pCFB156 with CC610 and CC423, pCFB156 with CC611 and CC422, and pCC334 with CC612 and CC613, followed by Gibson assembly of the three PCR products
pCC277	PCR amplification of pCC261 with CC649 and CC652 and with CC650 and CC651, followed by Gibson assembly of the two PCR products
pCC278	PCR amplification of pCC261 with CC653 and CC652 and with CC654 and CC651, followed by Gibson assembly of the two PCR products
pCC279	PCR amplification of pCC261 with CC655 and CC652 and with CC656 and CC651, followed by Gibson assembly of the two PCR products
pCC280	PCR amplification of pCC261 with CC657 and CC652 and with CC658 and CC651, followed by Gibson assembly of the two PCR products
pCC281	PCR amplification of pCC261 with CC659 and CC652 and with CC660 and CC651, followed by Gibson assembly of the two PCR products
pCC282	PCR amplification of pCC261 with CC661 and CC652 and with CC662 and CC651, followed by Gibson assembly of the two PCR products
pCC283	PCR amplification of pCC261 with CC663 and CC652 and with CC664 and CC651, followed by Gibson assembly of the two PCR products
pCC284	PCR amplification of pCC261 with CC665 and CC652 and with CC666 and CC651, followed by Gibson assembly of the two PCR products
pCC285	PCR amplification of pCC261 with CC667 and CC652 and with CC668 and CC651, followed by Gibson assembly of the two PCR products
pCC286	PCR amplification of pCC261 with CC669 and CC652 and with CC670 and CC651, followed by Gibson assembly of the two PCR products
pCC287	PCR amplification of pCC261 with CC671 and CC652 and with CC672 and CC651, followed by Gibson assembly of the two PCR products
pCC288	PCR amplification of pCC261 with CC673 and CC652 and with CC674 and CC651, followed by Gibson assembly of the two PCR products
pCC289	PCR amplification of pCC261 with CC675 and CC652 and with CC676 and CC651, followed by Gibson assembly of the two PCR products
pCC290	PCR amplification of pCC261 with CC677 and CC652 and with CC678 and CC651, followed by Gibson assembly of the two PCR products
pCC291	PCR amplification of pCC261 with CC679 and CC652 and with CC680 and CC651, followed by Gibson assembly of the two PCR products
pCC292	PCR amplification of pCC261 with CC681 and CC652 and with CC682 and CC651, followed by Gibson assembly of the two PCR products
pCC293	PCR amplification of pCC261 with CC683 and CC652 and with CC684 and CC651, followed by Gibson assembly of the two PCR products
pCC294	PCR amplification of pCC261 with CC685 and CC652 and with CC686 and CC651, followed by Gibson assembly of the two PCR products
pCC295	PCR amplification of pCC261 with CC687 and CC652 and with CC688 and CC651, followed by Gibson assembly of the two PCR products
pCC296	PCR amplification of pCC261 with CC689 and CC652 and with CC690 and CC651, followed by Gibson assembly of the two PCR products
pCC297	PCR amplification of pCC261 with CC691 and CC652 and with CC692 and CC651, followed by Gibson assembly of the two PCR products
pCC298	PCR amplification of pCC261 with CC693 and CC652 and with CC694 and CC651, followed by Gibson assembly of the two PCR products
pCC299	PCR amplification of pCC261 with CC695 and CC652 and with CC696 and CC651, followed by Gibson assembly of the two PCR products
pCC300	PCR amplification of pCC261 with CC697 and CC652 and with CC698 and CC651, followed by Gibson assembly of the two PCR products
pCC301	PCR amplification of pCC261 with CC699 and CC652 and with CC700 and CC651, followed by Gibson assembly of the two PCR products
pCC302	PCR amplification of pCC261 with CC701 and CC652 and with CC702 and CC651, followed by Gibson assembly of the two PCR products
pCC303	PCR amplification of pCC261 with CC703 and CC652 and with CC704 and CC651, followed by Gibson assembly of the two PCR products
pCC304	PCR amplification of pJTR462 with CC705 and CC423, pJTR462 with CC422 and CC611, and pCC334 with CC612 and CC706, followed by Gibson assembly of the three PCR products
pCC305	PCR amplification of pJTR461 with CC707 and CC708 and pCC263 with CC709 and CC710, followed by Gibson assembly of the two PCR products
pCC306	PCR amplification of pCFB154 with CC707 and CC708 and pCC263 with CC709 and CC710, followed by Gibson assembly of the two PCR products
pCC307	PCR amplification of pCFB155 with CC707 and CC708 and pCC263 with CC709 and CC710, followed by Gibson assembly of the two PCR products
pCC308	PCR amplification of pCFB156 with CC707 and CC708 and pCC263 with CC709 and CC710, followed by Gibson assembly of the two PCR products
pCC309	PCR amplification of pJTR461 with CC707 and CC708 and pCC289 with CC709 and CC710, followed by Gibson assembly of the two PCR products
pCC310	PCR amplification of pCFB154 with CC707 and CC708 and pCC289 with CC709 and CC710, followed by Gibson assembly of the two PCR products
pCC311	PCR amplification of pCFB155 with CC707 and CC708 and pCC289 with CC709 and CC710, followed by Gibson assembly of the two PCR products
pCC312	PCR amplification of pCFB156 with CC707 and CC708 and pCC289 with CC709 and CC710, followed by Gibson assembly of the two PCR products
pCC323	PCR amplification of pCC327 with CC737 and CC654 and with CC738 and CC653, followed by Gibson assembly of the two PCR products
pCC324	PCR amplification of pCC327 with CC738 and CC655 and with CC737 and CC656, followed by Gibson assembly of the two PCR products
pCC327	PCR amplification of pCC335 with CC746 and CC749 and with CC747 and CC748, followed by Gibson assembly of the two PCR products
pCC361	PCR amplification of pCC154 with CC836 and CC630, pCC154 with CC631 and CC837, and pCC261 with CC838 and CC839, followed by Gibson assembly of the three PCR products

### Sheet: Plasmids
RESOURCE	SOURCE	IDENTIFIER
Plasmids
IPTG-indicible Cap1 C-terminal-6xHis-TEV	This paper	pCC332
IPTG-inducible Cap1 𝚫TM2 C-terminal-6xHis-TEV	This paper	pCC333
IPTG-inducible Cap1 N-terminal-6xHis-TEV	This paper	pCC334
IPTG-inducible Cap1 𝚫TM2 N-terminal-6xHis-TEV	This paper	pCC335
Serratia sp. Type III system in E. coli, BsaI flanked spacer, pACYC184 with KanR vector	This paper	pCC96
Serratia sp. Type III system in E. coli, spacer targeting origin specific replication initiation factor gene of lambda, NucC	This paper	pCC154
IPTG-inducible Cap1 𝚫DUF C-terminal-6xHis-TEV	This paper	pCC259
IPTG-inducible Cap1 𝚫DUF N-terminal-6xHis-TEV	This paper	pCC260
Type III Cas10HD mutant, gp43 spacer, Cap1	This paper	pCC261
Type III Cas10HD mutant, gp43 spacer, Cap1 𝚫TM2	This paper	pCC262
Type III Cas10HD mutant, gp43 spacer, Cap1 𝚫DUF	This paper	pCC263
Type III Cas10HD and Palm mutant, gp43 spacer, Cap1	This paper	pCC270
Type III, NT spacer, Cap1	This paper	pCC273
Type III, gp43 spacer, Cap1	This paper	pCC274
Type III, Cas10HD mutant, gp14 spacer, Cap1	This paper	pCC275
Type III, gp14 spacer, Cap1	This paper	pCC276
Type III Cas10HD mutant, gp43 spacer, Cap1 R114A mutation in CARF-like domain	This paper	pCC277
Type III Cas10HD mutant, gp43 spacer, Cap1 Q118A mutation in CARF-like domain	This paper	pCC278
Type III Cas10HD mutant, gp43 spacer, Cap1 Q119A mutation in CARF-like domain	This paper	pCC279
Type III Cas10HD mutant, gp43 spacer, Cap1 E127A mutation in CARF-like domain	This paper	pCC280
Type III Cas10HD mutant, gp43 spacer, Cap1 R128A mutation in CARF-like domain	This paper	pCC281
Type III Cas10HD mutant, gp43 spacer, Cap1 L130A mutation in CARF-like domain	This paper	pCC282
Type III Cas10HD mutant, gp43 spacer, Cap1 E231A mutation in DUF domain	This paper	pCC283
Type III Cas10HD mutant, gp43 spacer, Cap1 L236A mutation in DUF domain	This paper	pCC284
Type III Cas10HD mutant, gp43 spacer, Cap1 R239A mutation in DUF domain	This paper	pCC285
Type III Cas10HD mutant, gp43 spacer, Cap1 Q252A mutation in DUF domain	This paper	pCC286
Type III Cas10HD mutant, gp43 spacer, Cap1 Y254A mutation in DUF domain	This paper	pCC287
Type III Cas10HD mutant, gp43 spacer, Cap1 Y255A mutation in DUF domain	This paper	pCC288
Type III Cas10HD mutant, gp43 spacer, Cap1 D259A mutation in DUF domain	This paper	pCC289
Type III Cas10HD mutant, gp43 spacer, Cap1 Y277A mutation in DUF domain	This paper	pCC290
Type III Cas10HD mutant, gp43 spacer, Cap1 E46A mutation in TM2 domain	This paper	pCC291
Type III Cas10HD mutant, gp43 spacer, Cap1 S49A mutation in TM2 domain	This paper	pCC292
Type III Cas10HD mutant, gp43 spacer, Cap1 Y52A mutation in TM2 domain	This paper	pCC293
Type III Cas10HD mutant, gp43 spacer, Cap1 D57A mutation in TM2 domain	This paper	pCC294
Type III Cas10HD mutant, gp43 spacer, Cap1 S61A mutation in TM2 domain	This paper	pCC295
Type III Cas10HD mutant, gp43 spacer, Cap1 T64A mutation in TM2 domain	This paper	pCC296
Type III Cas10HD mutant, gp43 spacer, Cap1 Y75A mutation in TM2 domain	This paper	pCC297
Type III Cas10HD mutant, gp43 spacer, Cap1 E46R mutation in TM2 domain	This paper	pCC298
Type III Cas10HD mutant, gp43 spacer, Cap1 D57R mutation in TM2 domain	This paper	pCC299
Type III Cas10HD mutant, gp43 spacer, Cap1 D112A mutation in CARF-like domain	This paper	pCC300
Type III Cas10HD mutant, gp43 spacer, Cap1 Q115A mutation in CARF-like domain	This paper	pCC301
Type III Cas10HD mutant, gp43 spacer, Cap1 Q123A mutation in CARF-like domain	This paper	pCC302
Type III Cas10HD mutant, gp43 spacer, Cap1 R165A mutation in CARF-like domain	This paper	pCC303
Type III, gp43 spacer, Cap1 C-terminal-6xHis	This paper	pCC304
Type III, NT spacer, Cap1 𝚫DUF	This paper	pCC305
Type III, gp43 spacer, Cap1 𝚫DUF	This paper	pCC306
Type III Cas10HD mutant, gp14 spacer, Cap1 𝚫DUF	This paper	pCC307
Type III, gp14 spacer, Cap1 𝚫DUF	This paper	pCC308
Type III, NT spacer, Cap1 D259A	This paper	pCC309
Type III, gp43 spacer, Cap1 D259A	This paper	pCC310
Type III Cas10HD mutant, gp14 spacer, Cap1 D259A	This paper	pCC311
Type III, gp14 spacer, Cap1 D259A	This paper	pCC312
CARF-like domain of Cap1 Q118A N-terminal-6xHis-TEV for E. coli expression	This paper	pCC323
CARF-like domain of Cap1 Q119A N-terminal-6xHis-TEV for E. coli expression	This paper	pCC324
CARF-like domain of Cap1 N-terminal-6xHis-TEV for E. coli expression	This paper	pCC327
Serratia sp. Type III system in E. coli, spacer targeting origin specific replication initiation factor gene of lambda, Cap1	This paper	pCC361
IPTG-inducible AgrB C-terminal-6xHis	Baca et al. Nature. 2024	pCFB1
Type III, gp43 spacer, no accessory protein	Baca et al. Nature. 2024	pCFB2
Type III, gp14 spacer, no accessory protein	Baca et al. Nature. 2024	pCFB25
Type III Cas10HD mutant, gp43 spacer, Cad1	Baca et al. Cell. 2024	pCFB152
Type III, gp43 spacer, Cad1	Baca et al. Cell. 2024	pCFB154
Type III Cas10HD mutant, gp14 spacer, Cad1	Baca et al. Cell. 2024	pCFB155
Type III, gp14 spacer, Cad1	Baca et al. Cell. 2024	pCFB156
Type III Cas10HD and Palm mutant, gp43 spacer, Cad1	Baca et al. Cell. 2024	pCFB161
Type III Cas10HD mutant, gp43 spacer, Csm6	Rostol and Marraffini 2019	pJTR109
pTarget, aTc-inducible gp43 protospacer	Rostol and Marraffini 2019	pJTR162
Type III Cas10HD mutant, gp43 spacer, Cam1	Baca et al. Nature. 2024	pJTR448
Type III, NT spacer, Cam1	Baca et al. Nature. 2024	pJTR461
